# Genome-wide analysis of the non-coding RNA synthetic genetic network reveals extensive plasticity and distinct environmental dependent roles for U3 snoRNA paralogs

**DOI:** 10.1101/2022.03.10.483001

**Authors:** Soukaina Timouma, Tanda Qi, Marcin G Fraczek, Laura Natalia Balarezo-Cisneros, Steven Parker, Kobchai Duangrattanalert, Matthew Wenjie Feng, Sam Griffiths-Jones, Raymond T O’Keefe, Daniela Delneri

## Abstract

Non-coding RNAs (ncRNAs) with unknown function have been found to be responsible for fitness changes in yeast. With the help of synthetic genetic array (SGA) methodology, genetic interaction screenings between protein-coding genes have contributed to the understanding of complex genetic pathways in eukaryotes. By extending this approach to the ncRNAs, we created more than 15,000 ncRNA double mutants and scored their epistasis in different environments. More than 90% of ncRNA interactions did not correlate with the epistasis of their neighbouring protein-coding genes, showing that the ncRNA and protein interaction networks are largely independent. In the presence of different stressors, epistatic changes were observed with an overall increase in negative interactions. Such network plasticity supports the notion that these ncRNAs may have environmentally dependent functions and can contribute to phenotypic adaptation. The U3 paralogs, SNR17A and SNR17B, share most interactions in rich media, as expected, however, in stressful conditions, there was an increase of paralog-unique interactions, suggesting that SNR17A and SNR17B may have diverged cellular roles under different environmental pressures and may have neo-functionalised after genome duplication. Further investigation of the interaction networks between SNR17 and protein-coding genes revealed the emergence of paralog-specific interactions under stress conditions. Gene Ontology enrichment analysis suggested a novel potential role of SNR17B in chromatin structural remodelling and DNA topology under osmotic and oxidative stress. Overall, this genome-wide study uncovers the level of epistasis involving ncRNA mutants aiding functional assignment and expanding our fundamental knowledge of these genetic elements.
