## Supplementary material for "Genome-wide analysis of the non-coding RNA synthetic genetic network reveals extensive plasticity and distinct environmental dependent roles for U3 snoRNA paralogs": S1

### Sheet: Constructed query strains
Supplementary Dataset S1
List of query strains constructed in this study in the Y7092 background (MATα). The highlighted strains (green) have been used as query in the SGA analysis in this study.
No.	Query ncRNA name	Comments
1	CUT001-CUT437	ncRNAs located on opposite strands and overlap with each other; both deleted
2	CUT002
3	CUT008
4	CUT040
5	CUT084-SUT068	ncRNAs too close to each other to be deleted seperately
6	CUT103
7	CUT123
8	CUT142
9	CUT150
10	CUT170
11	CUT213-CUT690	ncRNAs located on opposite strands and overlap with each other; both deleted
12	CUT217
13	CUT238
14	CUT244
15	CUT248
16	CUT277
17	CUT298-CUT771	ncRNAs located on opposite strands and overlap with each other; both deleted
18	CUT315
19	CUT320
20	CUT332
21	CUT353-SUT758	ncRNAs located on opposite strands and overlap with each other; both deleted
22	CUT356
23	CUT378
24	CUT379
25	CUT424
26	CUT436
27	CUT442
28	CUT458
29	CUT462
30	CUT465
31	CUT468
32	CUT474
33	CUT523
34	CUT541-CUT542-SUT503	ncRNAs too close to each other to be deleted seperately
35	CUT546
36	CUT575
37	CUT634
38	CUT645
39	CUT666
40	CUT672
41	CUT764
42	CUT775-SUT307	ncRNAs located on opposite strands and overlap with each other; both deleted
43	CUT782
44	CUT816
45	CUT827
46	SNR10
47	SNR11
48	SNR13
49	SNR161
50	SNR17A
51	SNR17B
52	SNR189
53	SNR3
54	SNR31
55	SNR32
56	SNR33
57	SNR34
58	SNR36
59	SNR37
60	SNR4
61	SNR40
62	SNR41
63	SNR42
64	SNR45
65	SNR46
66	SNR47
67	SNR48
68	SNR49
69	SNR5
70	SNR50
71	SNR51
72	SNR51-SNR70-SNR41	ncRNAs too close to each other to be deleted seperately
73	SNR52
74	SNR53-SNR67	ncRNAs too close to each other to be deleted seperately
75	SNR55
76	SNR56
77	SNR57
78	SNR58
79	SNR61
80	SNR61-SNR55-SNR57	ncRNAs too close to each other to be deleted seperately
81	SNR62
82	SNR63
83	SNR64
84	SNR65
85	SNR66
86	SNR67
87	SNR68
88	SNR70
89	SNR71
90	SNR72
91	SNR72-78	ncRNAs too close to each other to be deleted seperately
92	SNR73
93	SNR74
94	SNR75
95	SNR76
96	SNR77
97	SNR78
98	SNR79
99	SNR8
100	SNR80
101	SNR81
102	SNR82
103	SNR83
104	SNR84
105	SNR86
106	SNR87
107	SOE1 (tE(UUC)G1)
108	SUF1 (tG(UCC)O)
109	SUF10 (tP(AGG)N)
110	SUF11 (tP(UGG)O2)
111	SUF16 (tG(GCC)C)
112	SUF17 (tG(GCC)O2)
113	SUF3 (tG(CCC)D)
114	SUF4 (tG(UCC)G)
115	SUF5 (tG(CCC)O)
116	SUF6 (tG(UCC)N)
117	SUF7 (tP(UGG)M)
118	SUF8 (tP(UGG)H)
119	SUF9 (tP(UGG)F)
120	SUP2 (tY(GUA)D)
121	SUP3 (tY(GUA)O)
122	SUP4 (tY(GUA)J2)
123	SUP5 (tY(GUA)M1)
124	SUP51 (tL(UAA)J)
125	SUP53 (tL(CAA)C)
126	SUP54 (tL(CAA)G2)
127	SUP56 (tL(CAA)A)
128	SUP7 (tY(GUA)J1)
129	SUP8 (tY(GUA)M2)
130	SUT010
131	SUT014
132	SUT019
133	SUT035
134	SUT042
135	SUT053-SUT468-CUT494	ncRNAs located on opposite strands and overlap with each other; both deleted
136	SUT055
137	SUT056
138	SUT058
139	SUT067
140	SUT071-SUT483	ncRNAs located on opposite strands and overlap with each other; both deleted
141	SUT083
142	SUT084-SUT499	ncRNAs located on opposite strands and overlap with each other; both deleted
143	SUT085
144	SUT086-CUT102	ncRNAs too close to each other to be deleted seperately
145	SUT087
146	SUT089
147	SUT098
148	SUT099
149	SUT107
150	SUT111
151	SUT123
152	SUT125
153	SUT126
154	SUT129
155	SUT131
156	SUT135
157	SUT142
158	SUT171
159	SUT173
160	SUT174
161	SUT193
162	SUT211
163	SUT229-SUT661	ncRNAs located on opposite strands and overlap with each other; both deleted
164	SUT233-CUT707	ncRNAs located on opposite strands and overlap with each other; both deleted
165	SUT234
166	SUT239-SUT679	ncRNAs located on opposite strands and overlap with each other; both deleted
167	SUT259-SUT691	ncRNAs located on opposite strands and overlap with each other; both deleted
168	SUT284-SUT712	ncRNAs located on opposite strands and overlap with each other; both deleted
169	SUT289-SUT717	ncRNAs located on opposite strands and overlap with each other; both deleted
170	SUT304-SUT730	ncRNAs located on opposite strands and overlap with each other; both deleted
171	SUT305
172	SUT311
173	SUT329
174	SUT339
175	SUT347
176	SUT348
177	SUT349-CUT354	ncRNAs too close to each other to be deleted seperately
178	SUT354
179	SUT361
180	SUT362
181	SUT370
182	SUT375
183	SUT376
184	SUT385
185	SUT388
186	SUT398
187	SUT413
188	SUT414
189	SUT417
190	SUT420-CUT425	ncRNAs too close to each other to be deleted seperately
191	SUT430
192	SUT431
193	SUT432
194	SUT433
195	SUT441
196	SUT451
197	SUT457
198	SUT463
199	SUT465
200	SUT467
201	SUT469
202	SUT471
203	SUT473-CUT502	ncRNAs too close to each other to be deleted seperately
204	SUT477
205	SUT479
206	SUT480
207	SUT492
208	SUT493
209	SUT496
210	SUT501
211	SUT509
212	SUT515
213	SUT532
214	SUT539
215	SUT540
216	SUT570
217	SUT571
218	SUT581
219	SUT616
220	SUT643
221	SUT725
222	SUT729-CUT773	ncRNAs too close to each other to be deleted seperately
223	SUT733
224	SUT737-SUT313	ncRNAs located on opposite strands and overlap with each other; both deleted
225	SUT764
226	SUT798-SUT387	ncRNAs located on opposite strands and overlap with each other; both deleted
227	SUT824
228	SUT827
229	SUT830
230	SUT834
231	SUT842-SUT425	ncRNAs located on opposite strands and overlap with each other; both deleted
232	SUT847
233	tA(AGC)D
234	tA(AGC)F
235	tA(AGC)G
236	tA(AGC)J
237	tA(AGC)K2
238	tA(AGC)L
239	tA(AGC)M1
240	tA(AGC)M2
241	tA(UGC)A
242	tA(UGC)E
243	tA(UGC)G
244	tA(UGC)L
245	tC(GCA)B
246	tC(GCA)G
247	tC(GCA)P1
248	tC(GCA)P2
249	tD(GUC)B
250	tD(GUC)D
251	tD(GUC)G1
252	tD(GUC)I1
253	tD(GUC)I2
254	tD(GUC)J1
255	tD(GUC)J2
256	tD(GUC)J3
257	tD(GUC)J4
258	tD(GUC)L1
259	tD(GUC)L2
260	tD(GUC)M
261	tD(GUC)O
262	tE(CUC)D
263	tE(CUC)I
264	tE(UUC)B
265	tE(UUC)C
266	tE(UUC)E2
267	tE(UUC)E3
268	tE(UUC)G2
269	tE(UUC)G3
270	tE(UUC)I
271	tE(UUC)J
272	tE(UUC)M
273	tE(UUC)P
274	tF(GAA)B
275	tF(GAA)D
276	tF(GAA)F
277	tF(GAA)G
278	tF(GAA)H1
279	tF(GAA)P1
280	tG(GCC)B
281	tG(GCC)G1
282	tG(GCC)G2
283	tG(GCC)M
284	tG(GCC)O1
285	tG(GCC)P1
286	tG(GCC)P2
287	tH(GUG)E1
288	tH(GUG)E2
289	tH(GUG)G2
290	tH(GUG)H
291	tH(GUG)K
292	tH(GUG)M
293	tI(AAU)B
294	tI(AAU)D
295	tI(AAU)E2
296	tI(AAU)G
297	tI(AAU)I1
298	tI(AAU)L1
299	tI(AAU)L2
300	tI(AAU)N1
301	tI(AAU)N2
302	tI(AAU)P1
303	tI(AAU)P2
304	tI(UAU)L
305	tK(CUU)D1
306	tK(CUU)D2
307	tK(CUU)E1
308	tK(CUU)F
309	tK(CUU)G1
310	tK(CUU)G2
311	tK(CUU)G3
312	tK(CUU)J
313	tK(CUU)M
314	tK(CUU)P
315	tK(UUU)G1
316	tK(UUU)K
317	tK(UUU)L
318	tK(UUU)O
319	tK(UUU)P
320	tL(CAA)G3
321	tL(CAA)K
322	tL(CAA)L
323	tL(CAA)M
324	tL(CAA)N
325	tL(GAG)G
326	tL(UAA)B1
327	tL(UAA)B2
328	tL(UAA)K
329	tL(UAA)L
330	tL(UAA)N
331	tN(GUU)C
332	tN(GUU)F
333	tN(GUU)G
334	tN(GUU)K
335	tN(GUU)L
336	tN(GUU)N2
337	tN(GUU)O2
338	tN(GUU)P
339	tP(UGG)N2
340	tP(UGG)O1
341	tP(UGG)O3
342	tQ(UUG)B
343	tQ(UUG)D1
344	tQ(UUG)D2
345	tQ(UUG)E1
346	tQ(UUG)E2
347	tQ(UUG)H
348	tR(ACG)J
349	tR(ACG)K
350	tR(ACG)O
351	tR(UCU)B
352	tR(UCU)D
353	tR(UCU)E
354	tR(UCU)G1
355	tR(UCU)G2
356	tR(UCU)J1
357	tR(UCU)M1
358	tS(AGA)B
359	tS(AGA)D1
360	tS(AGA)E
361	tS(AGA)H
362	tS(AGA)L
363	tS(GCU)F
364	tS(GCU)O
365	tT(AGU)C
366	tT(AGU)H
367	tT(AGU)I2
368	tT(AGU)N1
369	tT(AGU)O1
370	tT(AGU)O2
371	tT(UGU)G1
372	tV(AAC)E2
373	tV(AAC)G2
374	tV(AAC)G3
375	tV(AAC)J
376	tV(AAC)M2
377	tV(AAC)M3
378	tV(UAC)D
379	tX(XXX)D
