## Supplementary material for "Genome-wide analysis of the non-coding RNA synthetic genetic network reveals extensive plasticity and distinct environmental dependent roles for U3 snoRNA paralogs": S2

### Sheet: Array mutants used for SGA
Supplementary Dataset S2 - Array ncRNA mutants
List of array mutants (MATa; BY4741 background) used in this study
No.	Array ncRNA name	Comments
1	CUT001-CUT437	ncRNAs located on opposite strands and overlap with each other; both deleted
2	CUT005
3	CUT008
4	CUT015
5	CUT040
6	CUT058
7	CUT083
8	CUT084-SUT068	CUT084-SUT068 too close to each other to be deleted seperately
9	CUT095
10	CUT123
11	CUT142
12	CUT170
13	CUT217
14	CUT238
15	CUT244
16	CUT248
17	CUT277
18	CUT296-SUT301	ncRNAs too close to each other to be deleted seperately
19	CUT315
20	CUT320
21	CUT332
22	CUT353-SUT758	ncRNAs located on opposite strands and overlap with each other; both deleted
23	CUT356
24	CUT379
25	CUT424
26	CUT436
27	CUT441
28	CUT442
29	CUT458
30	CUT461
31	CUT462
32	CUT465
33	CUT468
34	CUT474
35	CUT541-CUT542-SUT503	ncRNAs too close to each other to be deleted seperately
36	CUT546
37	CUT572
38	CUT575
39	CUT634
40	CUT645
41	CUT666
42	CUT672
43	CUT764
44	CUT782
45	RUF22
46	SNR3
47	SNR4
48	SNR5
49	SNR9
50	SNR10
51	SNR11
52	SNR13
53	SNR17A
54	SNR17B
55	SNR31
56	SNR32
57	SNR33
58	SNR34
59	SNR36
60	SNR37
61	SNR39B
62	SNR41
63	SNR42
64	SNR46
65	SNR49
66	SNR50
67	SNR51-SNR70-SNR41	ncRNAs too close to each other to be deleted seperately
68	SNR52
69	SNR53-SNR67	ncRNAs too close to each other to be deleted seperately
70	SNR55
71	SNR56
72	SNR57
73	SNR58
74	SNR60
75	SNR61-SNR55-SNR57	ncRNAs too close to each other to be deleted seperately
76	SNR62
77	SNR64
78	SNR66
79	SNR67
80	SNR68
81	SNR69
82	SNR70
83	SNR71
84	SNR72
85	SNR72->78	ncRNAs too close to each other to be deleted seperately
86	SNR73
87	SNR74
88	SNR75
89	SNR76
90	SNR77
91	SNR78
92	SNR79
93	SNR8
94	SNR80
95	SNR81
96	SNR82
97	SNR83
98	SNR84
99	SNR85
100	SNR86
101	SNR87
102	SNR161
103	SNR189
104	SOE1 (tE(UUC)G1)
105	SUF2 (tP(AGG)C)
106	SUF3 (tG(CCC)D)
107	SUF4 (tG(UCC)G)
108	SUF5 (tG(CCC)O)
109	SUF6 (tG(UCC)N)
110	SUF7 (tP(UGG)M)
111	SUF8 (tP(UGG)H)
112	SUF9 (tP(UGG)F)
113	SUF10 (tP(AGG)N)
114	SUF11 (tP(UGG)O2)
115	SUF16 (tG(GCC)C)
116	SUF17 (tG(GCC)O2)
117	SUF20 (tG(GCC)F1)
118	SUP2 (tY(GUA)D)
119	SUP3 (tY(GUA)O)
120	SUP5 (tY(GUA)M1)
121	SUP7 (tY(GUA)J1)
122	SUP8 (tY(GUA)M2)
123	SUP16 (tS(UGA)P)
124	SUP17 (tS(UGA)I)
125	SUP51 (tL(UAA)J)
126	SUP53 (tL(CAA)C)
127	SUP54 (tL(CAA)G2)
128	SUT001
129	SUT004
130	SUT010
131	SUT042
132	SUT049
133	SUT053-SUT468-CUT494	ncRNAs located on opposite strands and overlap with each other; both deleted
134	SUT055
135	SUT056
136	SUT058
137	SUT067
138	SUT071-SUT483	ncRNAs located on opposite strands and overlap with each other; both deleted
139	SUT086-CUT102	ncRNAs too close to each other to be deleted seperately
140	SUT098
141	SUT099
142	SUT107
143	SUT119
144	SUT129
145	SUT167
146	SUT171
147	SUT193
148	SUT211
149	SUT218-SUT655	ncRNAs located on opposite strands and overlap with each other; both deleted
150	SUT219-SUT656	ncRNAs too close to each other to be deleted seperately
151	SUT234
152	SUT239-SUT679	ncRNAs located on opposite strands and overlap with each other; both deleted
153	SUT249
154	SUT264
155	SUT274-SUT698	ncRNAs located on opposite strands and overlap with each other; both deleted
156	SUT284-SUT712	ncRNAs located on opposite strands and overlap with each other; both deleted
157	SUT289-SUT717	ncRNAs located on opposite strands and overlap with each other; both deleted
158	SUT304-SUT730	ncRNAs located on opposite strands and overlap with each other; both deleted
159	SUT305
160	SUT329
161	SUT346
162	SUT347
163	SUT355
164	SUT362
165	SUT370
166	SUT375
167	SUT376
168	SUT385
169	SUT388
170	SUT398
171	SUT413
172	SUT414
173	SUT417
174	SUT418
175	SUT420-CUT425	ncRNAs too close to each other to be deleted seperately
176	SUT430
177	SUT431
178	SUT433
179	SUT441
180	SUT451
181	SUT463
182	SUT465
183	SUT467
184	SUT469
185	SUT471
186	SUT473-CUT502	ncRNAs too close to each other to be deleted seperately
187	SUT477
188	SUT479
189	SUT492
190	SUT493
191	SUT496
192	SUT500
193	SUT501
194	SUT515
195	SUT518
196	SUT526
197	SUT532
198	SUT539
199	SUT540
200	SUT553
201	SUT558
202	SUT570
203	SUT571
204	SUT591
205	SUT602-SUT176	ncRNAs located on opposite strands and overlap with each other; both deleted
206	SUT643
207	SUT722
208	SUT733
209	SUT737-SUT313	ncRNAs located on opposite strands and overlap with each other; both deleted
210	SUT764
211	SUT770
212	SUT796
213	SUT798-SUT387	ncRNAs located on opposite strands and overlap with each other; both deleted
214	SUT824
215	SUT827
216	SUT830
217	SUT834
218	SUT842-SUT425	ncRNAs located on opposite strands and overlap with each other; both deleted
219	SUT847
220	tA(AGC)F
221	tA(AGC)G
222	tA(AGC)H
223	tA(AGC)K2
224	tA(AGC)M2
225	tA(UGC)A
226	tA(UGC)E
227	tA(UGC)G
228	tA(UGC)L
229	tA(UGC)O
230	tC(GCA)B
231	tC(GCA)P1
232	tD(GUC)G1
233	tD(GUC)G2
234	tD(GUC)I1
235	tD(GUC)I2
236	tD(GUC)J2
237	tD(GUC)J3
238	tD(GUC)J4
239	tD(GUC)K
240	tD(GUC)L1
241	tD(GUC)L2
242	tD(GUC)M
243	tD(GUC)N
244	tD(GUC)O
245	tE(CUC)D
246	tE(CUC)I
247	tE(UUC)C
248	tE(UUC)E1
249	tE(UUC)E2
250	tE(UUC)G2
251	tE(UUC)G3
252	tE(UUC)I
253	tE(UUC)J
254	tE(UUC)K
255	tE(UUC)L
256	tE(UUC)M
257	tE(UUC)P
258	tF(GAA)D
259	tF(GAA)G
260	tF(GAA)H1
261	tF(GAA)H2
262	tF(GAA)N
263	tF(GAA)P1
264	tF(GAA)P2
265	tG(GCC)D1
266	tG(GCC)D2
267	tG(GCC)E
268	tG(GCC)G1
269	tG(GCC)J1
270	tG(GCC)J2
271	tG(GCC)O1
272	tG(GCC)P1
273	tG(GCC)P2
274	tH(GUG)E1
275	tH(GUG)G1
276	tH(GUG)G2
277	tH(GUG)H
278	tH(GUG)K
279	tH(GUG)M
280	tI(AAU)B
281	tI(AAU)D
282	tI(AAU)E1
283	tI(AAU)G
284	tI(AAU)I2
285	tI(AAU)L1
286	tI(AAU)L2
287	tI(AAU)P1
288	tI(AAU)P2
289	tI(UAU)D
290	tK(CUU)D1
291	tK(CUU)E1
292	tK(CUU)E2
293	tK(CUU)F
294	tK(CUU)G1
295	tK(CUU)G2
296	tK(CUU)I
297	tK(CUU)J
298	tK(CUU)M
299	tK(CUU)P
300	tK(UUU)D
301	tK(UUU)L
302	tK(UUU)P
303	tL(CAA)D
304	tL(CAA)G1
305	tL(CAA)G3
306	tL(CAA)K
307	tL(CAA)L
308	tL(CAA)M
309	tL(GAG)G
310	tL(UAA)B2
311	tL(UAA)D
312	tL(UAA)K
313	tL(UAA)L
314	tL(UAA)N
315	tL(UAG)J
316	tL(UAG)L2
317	tM(CAU)C
318	tN(GUU)F
319	tN(GUU)G
320	tN(GUU)K
321	tN(GUU)L
322	tN(GUU)N1
323	tN(GUU)N2
324	tN(GUU)O1
325	tP(UGG)L
326	tP(UGG)N2
327	tP(UGG)O1
328	tQ(UUG)B
329	tQ(UUG)C
330	tQ(UUG)D3
331	tQ(UUG)E1
332	tQ(UUG)E2
333	tQ(UUG)H
334	tQ(UUG)L
335	tR(ACG)D
336	tR(ACG)J
337	tR(ACG)L
338	tR(ACG)O
339	tR(UCU)G2
340	tR(UCU)G3
341	tR(UCU)J1
342	tR(UCU)K
343	tR(UCU)M1
344	tR(UCU)M2
345	TRN1 (tP(UGG)A)
346	tS(AGA)B
347	tS(AGA)D1
348	tS(AGA)D3
349	tS(AGA)G
350	tS(AGA)H
351	tS(AGA)J
352	tS(AGA)M
353	tS(GCU)L
354	tS(GCU)O
355	tT(AGU)B
356	tT(AGU)C
357	tT(AGU)I1
358	tT(AGU)I2
359	tT(AGU)N1
360	tT(AGU)O1
361	tT(AGU)O2
362	tT(UGU)G1
363	tT(UGU)G2
364	tT(UGU)P
365	tV(AAC)E1
366	tV(AAC)E2
367	tV(AAC)G2
368	tV(AAC)J
369	tV(AAC)K2
370	tV(AAC)M2
371	tV(CAC)D
372	tV(UAC)B
373	tW(CCA)G1
374	tW(CCA)G2
375	tW(CCA)J
376	tW(CCA)M
