## Supplementary material for "Genome-wide analysis of the non-coding RNA synthetic genetic network reveals extensive plasticity and distinct environmental dependent roles for U3 snoRNA paralogs": S5

### Sheet: Legend
Supplementary Dataset S5
Number of significant ncRNA interactions in different conditions and different epsilon thresholds

### Sheet: e=0.15
condition	total	positive	negative
Glycerol_30C	4412	2090	2322	0.526292
H2O2_30C	1153	506	647	0.561145
NaCl_30C	1037	495	542	0.522662
YPD_30C	1067	579	488	0.457357
YPD_37C	761	349	412	0.541393

### Sheet: e=0.2
condition	total	positive	negative
Glycerol_30C	3458	1462	1996
H2O2_30C	716	322	394
NaCl_30C	654	330	324
YPD_30C	644	373	271
YPD_37C	500	193	307

### Sheet: e=0.4
condition	total	positive	negative
Glycerol_30C	1746	536	1210
H2O2_30C	349	103	246
NaCl_30C	321	118	203
YPD_30C	167	112	55
YPD_37C	293	45	248

### Sheet: e=0.6
condition	total	positive	negative
Glycerol_30C	982	300	682
H2O2_30C	297	62	235
NaCl_30C	214	21	193
YPD_30C	52	20	32
YPD_37C	241	1	240
