## Supplementary material for "Genome-wide analysis of the non-coding RNA synthetic genetic network reveals extensive plasticity and distinct environmental dependent roles for U3 snoRNA paralogs": S8

### Sheet: Legend
Supplementary Dataset S8
Shared and unique Interactions among SNR17B and SNR17A between different environmental conditions

### Sheet: Summary
Supplementary Summary of number of interactions per condition
			Number of significant interactions (abosulute e >= 0.15 and q value < 0.001)
	Strain		YPD 30C				Strain		YPD 37				Strain		Glycerol
			+	-	Total				+	-	Total				+	-	Total
	SNR17A	Shared	12	5	17		SNR17A	Shared	5	0	5		SNR17A	Shared	18	22	40
		Unique	25	29	54			Unique	20	8	28			Unique	38	24	62
		Total	37	34	71			Total	25	8	33			Total	56	46	102
	SNR17B	Shared	12	5	17		SNR17B	Shared	4	1	5		SNR17B	Shared	21	-1	20
		Unique	7	9	16			Unique	5	20	25			Unique	23	43	66
		Total	19	14	33			Total	9	21	30			Total	44	42	86
	Strain		H2O2				Strain		NaCl
			+	-	Total				+	-	Total
	SNR17A	Shared	9	6	15		SNR17A	Shared	13	5	18
		Unique	29	14	43			Unique	17	27	44
		Total	38	20	58			Total	30	32	62
	SNR17B	Shared	4	11	15		SNR17B	Shared	12	6	18
		Unique	3	18	21			Unique	6	25	31
		Total	7	29	36			Total	18	31	49

### Sheet: YPD_30C
Interaction type	Query	Array	mean	stdv	pvalue	qvalue
unique to SNR17A	SNR17A	SNR5	-0.135	0.12112	2.26868e-11	2.42522e-07
unique to SNR17A	SNR17A	SUT086-CUT102	0.465	0.388677	7.06392e-13	7.55133e-09
unique to SNR17A	SNR17A	SNR8	-0.163333	0.1784	3.94572e-08	0.000421797
unique to SNR17A	SNR17A	tW(CCA)G2	0.473333	0.085049	1.3955e-62	1.49179e-58
unique to SNR17A	SNR17A	SUT056	-0.13	0.043589	3.64568e-19	3.89723e-15
unique to SNR17A	SNR17A	SUT119	-0.12	0.0608276	3.25161e-09	3.47597e-05
unique to SNR17A	SNR17A	tA(UGC)O	-0.223333	0.112398	2.50768e-09	2.68071e-05
unique to SNR17A	SNR17A	SUT264	0.54	0.138924	2.01624e-31	2.15536e-27
unique to SNR17A	SNR17A	SUT219-SUT656	-0.26	0.121244	1.24837e-10	1.33451e-06
unique to SNR17A	SNR17A	tL(UAA)L	0.56	0.122882	1.49964e-42	1.60311e-38
unique to SNR17A	SNR17A	CUT248	0.390345	0.16207	2.47198e-47	2.64255e-43
unique to SNR17A	CUT244	SNR17A	-0.18895	0.149469	4.83236e-24	5.1658e-20
unique to SNR17A	SNR17A	SUT553	-0.173333	0.0832666	4.23806e-10	4.53048e-06
unique to SNR17A	SNR17A	tD(GUC)I2	0.886667	0.118462	1.15943e-111	1.23943e-107
unique to SNR17A	SNR17A	tK(UUU)P	0.281667	0.12897	5.68107e-11	6.07306e-07
unique to SNR17A	SNR17A	SNR72	0.301175	0.202526	4.5563e-19	4.87068e-15
unique to SNR17A	SNR17A	CUT461	0.26714	0.208303	1.41748e-14	1.51528e-10
unique to SNR17A	SNR17A	SNR76	0.212847	0.238782	8.87656e-08	0.000948904
unique to SNR17A	SNR17A	tN(GUU)N1	0.416667	0.100167	9.69332e-36	1.03622e-31
unique to SNR17A	SNR17A	tG(GCC)D2	0.21	0.0360555	2.29846e-68	2.45705e-64
unique to SNR17A	SNR17A	SNR10	-0.271667	0.084951	4.70392e-82	5.02849e-78
unique to SNR17A	SNR17A	tV(AAC)K2	-0.156637	0.0702377	2.22726e-11	2.38094e-07
unique to SNR17A	SNR17A	SUP7	0.285	0.121285	3.8493e-45	4.1149e-41
unique to SNR17A	SNR17A	SUT071-SUT483	-0.29	0.03	6.57957e-185	7.03356e-181
unique to SNR17A	SNR17A	tI(AAU)E1	0.371685	0.181475	8.02728e-10	8.58116e-06
unique to SNR17A	SNR17A	tP(UGG)O1	0.297332	0.115902	1.40272e-14	1.49951e-10
unique to SNR17A	SNR17A	SNR17B	-0.969736	0.0204124	0	0
unique to SNR17A	SNR17B	SNR17A	-0.73	0	0	0
unique to SNR17A	SNR17A	SNR57	0.62	0.30133	5.16712e-35	5.52365e-31
unique to SNR17A	SNR17A	tI(AAU)P2	0.651532	0.113578	2.26272e-66	2.41885e-62
unique to SNR17A	SNR17A	SUF16	0.331456	0.20605	4.83455e-22	5.16813e-18
unique to SNR17A	SNR17A	SNR34	-0.223333	0.0806639	5.6928e-62	6.0856e-58
unique to SNR17A	SNR17A	CUT277	0.423333	0.304149	6.75914e-17	7.22552e-13
unique to SNR17A	SNR17A	SUT284-SUT712	-0.186667	0.0665833	4.08198e-17	4.36364e-13
unique to SNR17A	SUT764	SNR17A	-0.19375	0.101269	6.99265e-53	7.47515e-49
unique to SNR17A	SNR17A	CUT015	-0.156667	0.0575036	4.5846e-60	4.90094e-56
unique to SNR17A	SNR17A	SUT417	-0.203333	0.0723418	3.39241e-17	3.62649e-13
unique to SNR17A	SNR17A	SNR31	-0.166849	0.0733258	1.94568e-42	2.07993e-38
unique to SNR17A	SNR17A	SNR58	0.56	0.137695	1.64052e-131	1.75371e-127
unique to SNR17A	CUT084-SUT068	SNR17A	-0.16395	0.0914076	1.08225e-46	1.15693e-42
unique to SNR17A	SNR17A	tG(GCC)O1	-0.15	0.07	1.28809e-10	1.37697e-06
unique to SNR17A	SNR17A	SNR36	-0.179283	0.0556477	2.97717e-83	3.1826e-79
unique to SNR17A	SNR17A	SNR70	-0.138333	0.0614546	1.44325e-41	1.54283e-37
unique to SNR17A	SNR17A	SNR77	0.205051	0.128323	9.01532e-22	9.63738e-18
unique to SNR17A	SNR17A	SNR52	0.126667	0.137792	3.47681e-08	0.000371671
unique to SNR17A	SNR17A	SUT099	-0.219978	0.046188	2.5998e-46	2.77919e-42
unique to SNR17A	SNR17A	tK(CUU)G2	0.403333	0.0404145	5.98523e-197	6.39821e-193
unique to SNR17A	SNR17A	tL(CAA)K	-0.126667	0.0493288	1.32486e-14	1.41628e-10
unique to SNR17A	SNR72-73-74-75-76-77-78	SNR17A	-0.1202	0.0836233	1.33164e-30	1.42353e-26
unique to SNR17A	SNR74	SNR17A	-0.21145	0.114946	5.04974e-49	5.39817e-45
unique to SNR17A	SNR17A	tS(AGA)B	0.78	0.145258	2.19763e-58	2.34927e-54
unique to SNR17A	tE(CUC)D	SNR17A	-0.1451	0.15151	1.83734e-14	1.96412e-10
unique to SNR17A	SNR17A	tL(UAA)N	0.223721	0.0450925	4.17793e-50	4.4662e-46
unique to SNR17A	SNR17A	SUT107	-0.259317	0.011547	0	0
unique to SNR17A	SUT420-CUT425	SNR17A	-0.285	0.184701	5.22826e-35	5.58901e-31
unique to SNR17B	SNR17B	tL(GAG)G	0.19	0.06245	7.02258e-20	7.50714e-16
unique to SNR17B	SNR17A	SNR17B	-0.969736	0.0204124	0	0
unique to SNR17B	SNR17B	SNR17A	-0.73	0	0	0
unique to SNR17B	SNR17B	SUF6	-0.205	0.127711	5.90649e-22	6.31404e-18
unique to SNR17B	SNR17B	tT(AGU)O1	-0.31	0.072111	4.69303e-38	5.01685e-34
unique to SNR17B	SNR17B	tG(GCC)E	-0.154588	0.0152753	1.83147e-202	1.95784e-198
unique to SNR17B	SNR17B	SUT526	0.133333	0.0472582	2.58033e-17	2.75838e-13
unique to SNR17B	SNR17B	SUT398	-1.01665	0.0251661	0	0
unique to SNR17B	SNR17B	SUT067	-0.297576	0.070946	2.61243e-36	2.79269e-32
unique to SNR17B	SNR17B	tF(GAA)G	-0.216667	0.0208167	4.88015e-214	5.21688e-210
unique to SNR17B	SNR17B	tD(GUC)J2	0.18	0.087178	5.85726e-10	6.26141e-06
unique to SNR17B	SNR17B	tD(GUC)J3	0.152477	0.0680686	1.81544e-11	1.9407e-07
unique to SNR17B	SNR17B	tG(GCC)G1	-0.156083	0.0680686	6.02408e-12	6.43974e-08
unique to SNR17B	SNR17B	tR(UCU)K	0.183333	0.085049	1.0006e-10	1.06965e-06
unique to SNR17B	SNR17B	CUT005	-0.143333	0.074744	1.23142e-30	1.31638e-26
unique to SNR17B	SNR17B	tN(GUU)G	0.27	0.104403	8.60123e-15	9.19472e-11
unique to SNR17B	SNR17B	SUT570	0.196667	0.0404145	2.86193e-48	3.05941e-44
shared	SNR17A	SNR85	0.4	0.385175	4.63676e-10	4.9567e-06
shared	SNR17B	SNR85	0.211667	0.0823205	1.06927e-53	1.14305e-49
shared	SNR17A	SUF10	0.891667	0.120899	0	0
shared	SNR17B	SUF10	0.355	0.142373	1.32568e-50	1.41715e-46
shared	SNR17A	SUP2	0.645	0.102908	0	0
shared	SNR17B	SUP2	0.316667	0.14038	9.7647e-42	1.04385e-37
shared	SNR17A	SUT098	0.296535	0.107858	1.61161e-16	1.72281e-12
shared	SNR17B	SUT098	0.313202	0.166433	1.64666e-08	0.000176028
shared	SNR17A	SUT129	-0.19	0.034641	7.78845e-61	8.32585e-57
shared	SNR17B	SUT129	-0.173333	0.0750555	4.26219e-12	4.55628e-08
shared	SNR17A	SUT239-SUT679	0.493333	0.0378594	0	0
shared	SNR17B	SUT239-SUT679	0.36	0.104403	4.43113e-25	4.73688e-21
shared	SNR17A	SUT433	0.456667	0.100167	1.38896e-42	1.48479e-38
shared	SNR17B	SUT433	0.186667	0.0550757	2.7601e-24	2.95054e-20
shared	SNR17A	SUT493	0.513333	0.051316	7.23997e-198	7.73953e-194
shared	SNR17B	SUT493	0.54	0.0818535	3.52746e-87	3.77086e-83
shared	SNR17A	SUT539	-0.166667	0.0650641	1.53317e-14	1.63896e-10
shared	SNR17B	SUT539	-0.16	0.043589	3.34661e-28	3.57753e-24
shared	SNR17A	tA(UGC)A	0.306667	0.0702377	3.36359e-39	3.59568e-35
shared	SNR17B	tA(UGC)A	0.353333	0.125831	3.63764e-17	3.88864e-13
shared	SNR17A	tD(GUC)G1	0.173333	0.011547	0	0
shared	SNR17B	tD(GUC)G1	0.163333	0.046188	2.71177e-26	2.89889e-22
shared	SNR17A	tG(GCC)J2	-0.253432	0.0984886	1.1667e-14	1.2472e-10
shared	SNR17B	tG(GCC)J2	-0.196765	0.0208167	6.88802e-177	7.3633e-173
shared	SNR17A	tP(UGG)L	0.482268	0.023094	0	0
shared	SNR17B	tP(UGG)L	0.485602	0.0665833	4.07749e-106	4.35883e-102
shared	SNR17A	tS(AGA)G	0.913333	0.0680686	0	0
shared	SNR17B	tS(AGA)G	0.24	0.104403	5.33559e-12	5.70375e-08
shared	SNR17A	tT(AGU)C	0.983333	0.191398	1.341e-53	1.43353e-49
shared	SNR17B	tT(AGU)C	0.38	0.121655	7.20242e-21	7.69939e-17
shared	SUT414	SNR17A	-0.3123	0.206536	1.09973e-33	1.17561e-29
shared	SNR17B	SUT414	-0.166245	0.0754983	3.95086e-11	4.22347e-07
shared	tH(GUG)H	SNR17A	-0.16395	0.0764269	5.15678e-66	5.5126e-62
shared	SNR17B	tH(GUG)H	-0.256062	0.052915	9.41005e-48	1.00593e-43

### Sheet: YPD_37C
Interaction type	Query	Array	mean	stdv	pvalue	qvalue
unique to SNR17A	SNR17A	tA(AGC)H	0.227151	0.0611253	5.59541e-50	5.99604e-46
unique to SNR17A	SNR17A	SUT086-CUT102	0.341793	0.229271	8.63889e-33	9.25744e-29
unique to SNR17A	SNR17A	SUF10	0.177488	0.063968	3.6625e-109	3.92473e-105
unique to SNR17A	SNR17A	tD(GUC)J3	0.180116	0.0436192	2.76302e-61	2.96085e-57
unique to SNR17A	SNR17A	SUT056	-0.148533	0.0806205	1.71289e-13	1.83553e-09
unique to SNR17A	SUT193	SNR17A	-0.759763	0	0	0
unique to SNR17A	SNR17A	CUT356	0.21245	0.107878	6.36449e-56	6.82019e-52
unique to SNR17A	SNR17A	SUT219-SUT656	-0.158388	0.0435362	5.64544e-48	6.04966e-44
unique to SNR17A	SNR17A	SNR75	-0.149157	0.0577354	6.7659e-95	7.25034e-91
unique to SNR17A	SNR13	SNR17A	0.193321	0.0524216	2.67806e-191	2.86981e-187
unique to SNR17A	SNR17A	tD(GUC)I2	0.151838	0.0141752	0	0
unique to SNR17A	SNR17A	SUT058	0.175888	0.0972358	4.63727e-13	4.9693e-09
unique to SNR17A	SNR17A	tE(CUC)I	-0.210482	0.0494749	6.11593e-65	6.55383e-61
unique to SNR17A	SUT053-SUT468-CUT494	SNR17A	-0.347221	0.227093	0	0
unique to SNR17A	SNR17A	SNR17B	0.262289	0.219401	1.13493e-21	1.21619e-17
unique to SNR17A	tE(UUC)M	SNR17A	0.210868	0.129702	1.12699e-38	1.20768e-34
unique to SNR17A	SNR17A	tD(GUC)G1	0.166452	0.0772729	6.91458e-18	7.40967e-14
unique to SNR17A	SNR17A	SUT004	0.190943	0.0866478	1.46676e-69	1.57178e-65
unique to SNR17A	SUT764	SNR17A	0.169994	0.0646568	3.24659e-98	3.47905e-94
unique to SNR17A	SNR17A	SNR58	0.136934	0.026159	0	0
unique to SNR17A	SNR17A	tA(UGC)A	0.247473	0.0461048	2.94144e-102	3.15205e-98
unique to SNR17A	SUT129	SNR17A	-0.346084	0.0698988	0	0
unique to SNR17A	SNR17A	SUT098	0.373691	0.0943469	1.56488e-56	1.67692e-52
unique to SNR17A	SNR17A	SUT532	0.224695	0.0221473	0	0
unique to SNR17A	SNR17A	SNR74	-0.162539	0.0434307	5.96455e-197	6.39161e-193
unique to SNR17A	SNR17A	tD(GUC)M	0.165946	0.0459794	3.04698e-47	3.26514e-43
unique to SNR17A	SNR17A	tS(AGA)B	0.274191	0.0575803	6.8821e-81	7.37486e-77
unique to SNR17A	SNR17A	SUT526	0.204125	0.0252108	4.20416e-230	4.50518e-226
unique to SNR17B	SNR17A	SNR17B	0.262289	0.219401	1.13493e-21	1.21619e-17
unique to SNR17B	SNR17B	tG(GCC)D1	-0.173526	0.0222247	4.03287e-214	4.32163e-210
unique to SNR17B	SNR17B	TRN1	-0.992899	0.0446349	0	0
unique to SNR17B	SNR17B	SUT433	-0.200383	0.0470422	4.24988e-65	4.55417e-61
unique to SNR17B	SNR17B	tC(GCA)P1	-1.02758	0.00669076	0	0
unique to SNR17B	SNR17B	tS(AGA)H	-0.995656	0.00737765	0	0
unique to SNR17B	SNR17B	SOE1	-0.373316	0.381025	4.57324e-15	4.90068e-11
unique to SNR17B	SNR17B	SUT553	-1.10202	0	0	0
unique to SNR17B	SNR17B	SNR72	0.135861	0.162585	2.3082e-11	2.47347e-07
unique to SNR17B	SNR17B	SUT167	0.175589	0.0240728	3.88507e-187	4.16324e-183
unique to SNR17B	SNR17B	SUT501	-0.907234	0.00343931	0	0
unique to SNR17B	SNR17B	CUT575	-0.377527	0.370162	3.37358e-16	3.61513e-12
unique to SNR17B	SNR17B	SUT477	-1.02451	0.00391437	0	0
unique to SNR17B	SNR17B	tV(AAC)E2	-0.994474	0	0	0
unique to SNR17B	SNR17B	SNR10	-0.136627	0.0444639	1.9633e-133	2.10387e-129
unique to SNR17B	SNR17B	SUT071-SUT483	-0.213765	0.0648907	1.19157e-39	1.27689e-35
unique to SNR17B	SNR17B	tI(AAU)E1	-1.04429	0.0417415	0	0
unique to SNR17B	SNR17B	tK(CUU)F	-0.987381	0	0	0
unique to SNR17B	SNR17B	SNR66	0.175096	0.120867	4.66607e-31	5.00017e-27
unique to SNR17B	SNR17B	SUT355	-0.3497	0.225153	5.20969e-10	5.5827e-06
unique to SNR17B	SNR17B	tF(GAA)G	0.247278	0.153312	1.10653e-10	1.18576e-06
unique to SNR17B	SNR17B	tV(AAC)G2	-1.03377	0	0	0
unique to SNR17B	SNR17B	SUT398	-0.860937	0.421701	3.17943e-16	3.40707e-12
unique to SNR17B	SNR17B	tC(GCA)B	-0.857445	0	0	0
unique to SNR17B	SNR17B	tE(CUC)D	-0.922592	0.0020686	0	0
shared	SNR17A	SUT239-SUT679	0.357856	0.037306	0	0
shared	SNR17B	SUT239-SUT679	0.404499	0.0148318	0	0
shared	SNR17A	SUT493	0.477	0.0366549	0	0
shared	SNR17B	SUT493	0.477937	0.0590266	4.06412e-230	4.35511e-226
shared	SNR17A	tN(GUU)G	0.214988	0.151824	1.47779e-08	0.00015836
shared	SNR17B	tN(GUU)G	0.172156	0.0799812	7.31695e-18	7.84084e-14
shared	SNR17A	tP(UGG)L	0.303089	0.0285081	0	0
shared	SNR17B	tP(UGG)L	-0.603558	0.0361649	0	0
shared	SNR17A	tV(UAC)B	0.199236	0.0183866	0	0
shared	SNR17B	tV(UAC)B	0.186209	0.0895708	9.12773e-17	9.78128e-13

### Sheet: Glycerol_30C
Interaction type	Query	Array	mean	stdv	pvalue	qvalue
unique to SNR17A	SNR73	SNR17A	0.555454	0.2055	1.07887e-103	1.15547e-99
unique to SNR17A	SNR17A	SUF2	-0.285232	0.0974591	3.11481e-121	3.33596e-117
unique to SNR17A	SNR17A	CUT320	-0.117727	0.157719	2.35056e-09	2.51745e-05
unique to SNR17A	SNR17A	SUT433	0.302723	0.212612	1.23136e-08	0.000131879
unique to SNR17A	SNR17A	tD(GUC)J3	-0.281436	0.112026	9.28554e-24	9.94481e-20
unique to SNR17A	SNR17A	SUT119	-0.355604	0.194905	2.9211e-13	3.1285e-09
unique to SNR17A	SNR17A	tL(UAA)K	-0.263119	0.105981	3.05749e-23	3.27457e-19
unique to SNR17A	SNR17A	CUT248	0.543089	0.530663	2.67062e-16	2.86023e-12
unique to SNR17A	SNR17A	SUT218-SUT655	-0.500554	0.14104	9.69392e-46	1.03822e-41
unique to SNR17A	SNR13	SNR17A	-0.498041	0.133559	1.50001e-195	1.60651e-191
unique to SNR17A	SNR17A	tN(GUU)F	0.225146	0.0979107	3.64571e-20	3.90456e-16
unique to SNR17A	SNR17A	tV(UAC)B	0.776452	0.264638	8.32779e-32	8.91906e-28
unique to SNR17A	SNR17A	SNR85	0.648817	0.162835	5.74622e-223	6.1542e-219
unique to SNR17A	SNR17A	tD(GUC)I2	0.510559	0.052936	0	0
unique to SNR17A	SNR17A	SUT388	-0.219146	0.142391	7.45301e-10	7.98218e-06
unique to SNR17A	SNR17A	SNR72	0.65465	0.388321	1.8711e-41	2.00395e-37
unique to SNR17A	SNR72	SNR17A	0.247646	0.138094	1.11973e-46	1.19923e-42
unique to SNR17A	SNR17A	CUT764	0.407639	0.454139	6.92732e-13	7.41916e-09
unique to SNR17A	SNR17A	CUT461	0.564096	0.517318	2.7e-18	2.8917e-14
unique to SNR17A	SNR17A	SUT067	-0.193799	0.0327987	1.68451e-123	1.80411e-119
unique to SNR17A	SNR17A	tN(GUU)N1	-0.238899	0.0304375	2.34286e-216	2.5092e-212
unique to SNR17A	SNR17A	SUP2	0.308066	0.245793	1.16191e-23	1.24441e-19
unique to SNR17A	SNR17A	tR(UCU)M2	0.769673	0.524868	4.47358e-09	4.79121e-05
unique to SNR17A	SNR17A	tA(AGC)M2	-0.288667	0.0978049	3.64181e-32	3.90038e-28
unique to SNR17A	SNR17A	tI(AAU)D	0.394564	0.187932	4.54068e-17	4.86307e-13
unique to SNR17A	SNR17A	tF(GAA)D	-0.229057	0.0209301	0	0
unique to SNR17A	SNR17A	SUT465	-0.223526	0.161783	3.26577e-08	0.000349764
unique to SNR17A	SNR17A	tS(AGA)G	0.623838	0.250117	1.92694e-23	2.06375e-19
unique to SNR17A	SNR17A	tL(CAA)D	-0.22644	0.0929412	1.92794e-22	2.06482e-18
unique to SNR17A	SNR17A	tM(CAU)C	0.34468	0.121864	1.12417e-29	1.20398e-25
unique to SNR17A	SNR17A	SUF17	0.364074	0.470242	5.8724e-10	6.28934e-06
unique to SNR17A	SNR17A	tR(ACG)D	-0.168326	0.0622924	3.12807e-27	3.35016e-23
unique to SNR17A	SNR17A	tI(AAU)E1	0.352861	0.0534071	6.52334e-154	6.98649e-150
unique to SNR17A	SNR17A	tP(UGG)O1	0.662598	0.278727	1.92658e-21	2.06337e-17
unique to SNR17A	SNR17A	tI(AAU)P2	0.15394	0.0539468	3.55144e-30	3.80359e-26
unique to SNR17A	SNR17A	SNR17B	0.447969	0.248083	2.66576e-47	2.85503e-43
unique to SNR17A	SNR17B	SNR17A	-0.377217	0.38692	6.22188e-15	6.66364e-11
unique to SNR17A	SNR17A	SNR57	0.47645	0.167464	1.12247e-114	1.20216e-110
unique to SNR17A	tE(UUC)M	SNR17A	-0.488125	0.181847	2.72091e-102	2.9141e-98
unique to SNR17A	SNR17A	tP(UGG)L	0.878337	0.183523	1.08751e-81	1.16473e-77
unique to SNR17A	SNR17A	tV(AAC)E1	-0.178207	0.0785181	1.10055e-19	1.17869e-15
unique to SNR17A	SNR17A	tL(CAA)G3	0.488089	0.358009	4.94237e-08	0.000529328
unique to SNR17A	SNR17A	SUF16	0.224029	0.242788	1.56044e-13	1.67123e-09
unique to SNR17A	SNR17A	SUT284-SUT712	-0.510047	0.027006	0	0
unique to SNR17A	SNR17A	SNR60	-0.159597	0.179652	1.1863e-12	1.27052e-08
unique to SNR17A	SUT764	SNR17A	-0.461629	0.126647	6.22382e-187	6.66571e-183
unique to SNR17A	SNR17A	SUT004	0.427109	0.336605	3.28072e-24	3.51365e-20
unique to SNR17A	SNR17A	tK(CUU)M	0.663214	0.323023	2.16443e-16	2.3181e-12
unique to SNR17A	SNR17A	SNR31	-0.281088	0.130962	4.40741e-66	4.72033e-62
unique to SNR17A	SNR17A	SNR58	0.337935	0.318915	2.30856e-17	2.47246e-13
unique to SNR17A	SNR17A	tS(AGA)D1	0.466682	0.122773	3.29114e-52	3.52482e-48
unique to SNR17A	SNR17A	tT(AGU)C	0.522837	0.0977347	1.38781e-101	1.48634e-97
unique to SNR17A	SNR17A	SNR42	0.467841	0.161283	3.95901e-119	4.2401e-115
unique to SNR17A	SNR17A	SNR36	-0.271824	0.108686	4.68551e-89	5.01818e-85
unique to SNR17A	SNR17A	SNR4	0.20677	0.296249	2.35488e-08	0.000252208
unique to SNR17A	SNR17A	tK(CUU)E1	0.736705	0.139398	3.43692e-99	3.68094e-95
unique to SNR17A	SNR17A	SNR3	0.322798	0.450673	1.00398e-08	0.000107526
unique to SNR17A	SNR17A	tI(AAU)P1	0.511466	0.374005	4.49638e-08	0.000481563
unique to SNR17A	SNR17A	SUT098	0.475525	0.350962	5.9706e-08	0.000639451
unique to SNR17A	SUT532	SNR17A	-0.599153	0.145922	1.2234e-236	1.31026e-232
unique to SNR17A	SNR17A	tA(UGC)G	-0.569853	0.230542	4.73173e-23	5.06769e-19
unique to SNR17A	SNR17A	tS(AGA)B	1.0376	0.248116	8.24349e-63	8.82878e-59
unique to SNR17A	SNR17A	tR(UCU)K	0.637307	0.30855	1.43314e-16	1.5349e-12
unique to SNR17A	SNR17A	SUP7	0.38127	0.302125	5.77292e-24	6.1828e-20
unique to SNR17B	SNR17A	SNR17B	0.447969	0.248083	2.66576e-47	2.85503e-43
unique to SNR17B	SNR17B	SNR17A	-0.377217	0.38692	6.22188e-15	6.66364e-11
unique to SNR17B	SNR17B	SNR32	0.263543	0.354045	2.6004e-09	2.78503e-05
unique to SNR17B	SNR17B	TRN1	-1.15144	0	0	0
unique to SNR17B	SNR17B	SUT329	-0.147035	0.063497	1.99735e-20	2.13917e-16
unique to SNR17B	SNR17B	tI(UAU)D	0.222527	0.112463	2.47935e-15	2.65539e-11
unique to SNR17B	SNR17B	SNR82	-0.268771	0.327563	5.2333e-11	5.60486e-07
unique to SNR17B	SNR17B	SNR55	-0.234031	0.103947	1.58117e-72	1.69343e-68
unique to SNR17B	SNR17B	tS(AGA)M	0.266711	0.190025	1.97437e-08	0.000211455
unique to SNR17B	SNR17B	tK(CUU)D1	-0.556759	0.0472647	0	0
unique to SNR17B	SNR17B	SUT056	-0.479715	0.229036	5.38395e-17	5.76621e-13
unique to SNR17B	SNR17B	SOE1	-1.29308	0	0	0
unique to SNR17B	SNR17B	tG(GCC)P1	-0.593025	0.325024	2.91562e-13	3.12263e-09
unique to SNR17B	SNR17B	CUT356	0.327469	0.389325	1.70894e-11	1.83027e-07
unique to SNR17B	SNR17B	SUT219-SUT656	-0.483016	0.19681	9.52472e-23	1.0201e-18
unique to SNR17B	SNR78	SNR17B	0.133848	0.0665053	2.51857e-58	2.69738e-54
unique to SNR17B	SNR17B	SUT722	0.220827	0.13669	1.03242e-10	1.10572e-06
unique to SNR17B	SNR17B	CUT217	-0.420426	0.432528	7.47587e-15	8.00666e-11
unique to SNR17B	SNR17B	tK(UUU)P	-0.613134	0.207728	3.61242e-32	3.8689e-28
unique to SNR17B	SNR17B	tT(AGU)O1	0.578568	0.358513	1.08081e-10	1.15755e-06
unique to SNR17B	SNR17B	SNR41	0.198222	0.245332	1.0211e-10	1.09359e-06
unique to SNR17B	SNR17B	SUT167	-0.475819	0.314664	1.46119e-09	1.56493e-05
unique to SNR17B	SNR17B	tG(GCC)J1	-1.22113	0.438625	8.38264e-29	8.9778e-25
unique to SNR17B	SNR17B	SUT501	-0.903732	0	0	0
unique to SNR17B	SNR17B	SNR84	0.265174	0.394457	7.53117e-08	0.000806588
unique to SNR17B	SNR17B	CUT170	0.225181	0.307232	4.53228e-09	4.85408e-05
unique to SNR17B	SNR17B	CUT575	-0.577303	0.282582	4.82714e-60	5.16987e-56
unique to SNR17B	SNR17B	SUT477	-0.981326	0.101768	0	0
unique to SNR17B	SNR17B	tE(CUC)I	-1.13855	0.589741	1.14195e-14	1.22303e-10
unique to SNR17B	SNR17B	RUF22	-0.356996	0.254489	3.16684e-29	3.39168e-25
unique to SNR17B	SNR17B	tV(AAC)E2	-0.781168	0	0	0
unique to SNR17B	SNR17B	tK(CUU)P	-0.705845	0.347484	4.46605e-16	4.78314e-12
unique to SNR17B	SNR17B	tD(GUC)L1	-0.892959	0.304588	9.29305e-32	9.95286e-28
unique to SNR17B	SNR17B	SUT463	-0.150468	0.065212	2.72021e-20	2.91334e-16
unique to SNR17B	SNR17B	SUT418	-0.408243	0.240577	1.13901e-11	1.21988e-07
unique to SNR17B	SNR17B	SUF6	-0.344169	0.370364	1.0522e-13	1.1269e-09
unique to SNR17B	SNR17B	tG(GCC)E	0.642734	0.293525	1.97261e-18	2.11266e-14
unique to SNR17B	SNR17B	tL(CAA)G1	-1.4112	0.348022	3.66189e-59	3.92188e-55
unique to SNR17B	SNR17B	tK(UUU)L	1.03014	0.508409	5.28405e-16	5.65922e-12
unique to SNR17B	SNR17B	tK(CUU)F	-0.870169	0	0	0
unique to SNR17B	SNR17B	tQ(UUG)E1	-0.172212	0.0601717	2.40567e-30	2.57647e-26
unique to SNR17B	SNR17B	tI(AAU)I2	0.364682	0.1942	5.84629e-14	6.26138e-10
unique to SNR17B	SNR17B	tN(GUU)K	0.463239	0.255207	3.85338e-13	4.12697e-09
unique to SNR17B	SNR17B	CUT277	-0.365728	0.364279	9.60311e-16	1.02849e-11
unique to SNR17B	SNR17B	SUT492	-0.169612	0.0228051	1.74057e-194	1.86415e-190
unique to SNR17B	SNR17B	tE(UUC)I	-1.27692	0.330892	9.36109e-54	1.00257e-49
unique to SNR17B	SNR17B	CUT015	-0.360101	0.516334	2.41417e-08	0.000258557
unique to SNR17B	SNR17B	tN(GUU)G	0.629964	0.317881	2.24434e-15	2.40368e-11
unique to SNR17B	SNR17B	SUT570	-0.637536	0.249232	1.42498e-24	1.52616e-20
unique to SNR17B	SNR17B	tR(ACG)L	-0.32368	0.148304	2.54301e-18	2.72357e-14
unique to SNR17B	SNR17B	SUT469	0.313623	0.1269	4.80505e-23	5.14621e-19
unique to SNR17B	SNR17B	CUT634	0.475609	0.464558	2.60549e-16	2.79048e-12
unique to SNR17B	SNR17B	CUT315	-0.408132	0.49813	5.57822e-11	5.97427e-07
unique to SNR17B	SNR17B	tQ(UUG)L	0.784327	0.541294	6.79392e-09	7.27629e-05
unique to SNR17B	SNR17B	SUT431	0.287972	0.13672	3.60236e-17	3.85812e-13
unique to SNR17B	SNR17B	tH(GUG)E1	0.212321	0.10664	1.66557e-15	1.78382e-11
unique to SNR17B	SNR17B	tV(AAC)G2	-0.868344	0	0	0
unique to SNR17B	SNR17B	SUT847	-0.7185	0.51327	2.15108e-08	0.000230381
unique to SNR17B	SNR17B	SUT099	-0.217418	0.100177	3.91232e-18	4.1901e-14
unique to SNR17B	SNR17B	tC(GCA)B	-0.677534	0	0	0
unique to SNR17B	SNR17B	tK(CUU)I	0.382669	0.253964	1.66887e-09	1.78735e-05
unique to SNR17B	SNR17B	tQ(UUG)C	-0.26305	0.170233	6.37151e-10	6.82389e-06
unique to SNR17B	tD(GUC)M	SNR17B	0.200757	0.0526833	4.10185e-204	4.39309e-200
unique to SNR17B	SNR17B	tK(UUU)D	0.18627	0.0927093	9.22654e-16	9.88162e-12
unique to SNR17B	SNR17B	CUT442	-0.170678	0.224617	1.21016e-09	1.29608e-05
unique to SNR17B	SNR17B	SUT107	-0.252111	0.142942	1.72687e-12	1.84948e-08
unique to SNR17B	SNR17B	tS(AGA)J	-0.623491	0.182175	1.16556e-42	1.24831e-38
shared	CUT084-SUT068	SNR17A	-0.713543	0.113683	0	0
shared	CUT084-SUT068	SNR17B	0.232892	0.0907281	1.04089e-93	1.11479e-89
shared	CUT244	SNR17A	-0.65542	0.194786	1.33213e-159	1.42672e-155
shared	CUT244	SNR17B	0.200813	0.209968	1.99137e-14	2.13276e-10
shared	SNR17B	CUT244	-0.737176	0.422194	2.4278e-44	2.60017e-40
shared	SNR17A	CUT040	-0.19804	0.166742	2.06581e-21	2.21248e-17
shared	SNR17B	CUT040	0.176563	0.14297	5.09524e-23	5.457e-19
shared	SNR17A	SNR11	-0.221252	0.17078	3.6047e-25	3.86064e-21
shared	SNR17B	SNR11	-0.513892	0.442552	1.54856e-20	1.65851e-16
shared	SNR17A	SNR33	0.201172	0.12477	4.57354e-38	4.89827e-34
shared	SNR17B	SNR33	0.251241	0.161297	1.21792e-35	1.30439e-31
shared	SNR17A	SNR61-55-57	0.378969	0.294676	4.42294e-94	4.73697e-90
shared	SNR17B	SNR61-55-57	0.202206	0.345944	8.59589e-21	9.2062e-17
shared	SNR17A	SNR76	0.504524	0.256995	1.3897e-55	1.48837e-51
shared	SNR76	SNR17A	-0.584513	0.145247	2.12643e-227	2.2774e-223
shared	SNR17B	SNR76	-0.495646	0.294065	1.94308e-41	2.08104e-37
shared	SNR76	SNR17B	0.174953	0.0862281	3.01087e-59	3.22464e-55
shared	SNR17A	SNR80	0.167955	0.235912	1.23006e-08	0.000131739
shared	SNR17B	SNR80	-0.555909	0.391757	7.23918e-30	7.75317e-26
shared	SNR17A	SNR83	-0.656473	0.566739	1.92041e-20	2.05676e-16
shared	SNR17B	SNR83	-1.09173	0.952303	4.67384e-20	5.00568e-16
shared	SNR17A	SNR87	0.271334	0.345414	3.29401e-10	3.52789e-06
shared	SNR17B	SNR87	0.452215	0.580044	4.46127e-10	4.77802e-06
shared	SNR17A	SUF10	0.638364	0.195726	4.48375e-150	4.8021e-146
shared	SNR17B	SUF10	0.461221	0.359145	9.25437e-25	9.91143e-21
shared	SNR17A	SUF8	-0.210261	0.25883	8.09478e-11	8.66951e-07
shared	SNR17B	SUF8	-0.24455	0.305876	1.5945e-10	1.70771e-06
shared	SNR17A	SUP5	0.297796	0.146244	1.15501e-59	1.23702e-55
shared	SNR17B	SUP5	-0.404787	0.448776	5.35974e-13	5.74028e-09
shared	SNR17A	SUT049	-0.503718	0.285753	1.77502e-12	1.90105e-08
shared	SNR17B	SUT049	-0.318275	0.222935	1.12559e-08	0.00012055
shared	SNR17A	SUT086-CUT102	0.629697	0.666112	3.94913e-14	4.22952e-10
shared	SNR17B	SUT086-CUT102	-0.748552	0	0	0
shared	SNR17A	SUT239-SUT679	0.778912	0.506457	7.6583e-10	8.20204e-06
shared	SNR17B	SUT239-SUT679	0.722817	0.0705703	0	0
shared	SNR17A	SUT304-SUT730	-0.685802	0.400512	7.42344e-12	7.95051e-08
shared	SNR17B	SUT304-SUT730	-0.727186	0.264247	3.5102e-28	3.75943e-24
shared	SNR17A	SUT430	0.670977	0.29727	1.73988e-19	1.86341e-15
shared	SNR17B	SUT430	0.289542	0.133354	3.79107e-18	4.06024e-14
shared	SNR17A	SUT493	0.829753	0.0520206	0	0
shared	SNR17B	SUT493	0.864465	0.262565	1.31386e-39	1.40715e-35
shared	SNR17A	SUT842-SUT425	0.238532	0.110162	4.671e-18	5.00264e-14
shared	SNR17B	SUT842-SUT425	0.288442	0.0887291	1.17251e-38	1.25576e-34
shared	SNR17A	tD(GUC)J2	0.40741	0.167508	2.27405e-22	2.43551e-18
shared	SNR17B	tD(GUC)J2	-0.42975	0.32034	8.0426e-08	0.000861362
shared	SNR17A	tD(GUC)L2	0.166913	0.0594082	2.64196e-29	2.82953e-25
shared	SNR17B	tD(GUC)L2	0.272355	0.120456	1.50848e-19	1.61558e-15
shared	SNR17A	tG(GCC)D2	0.494728	0.0970918	2.42113e-92	2.59303e-88
shared	SNR17B	tG(GCC)D2	0.630497	0.449287	1.98486e-08	0.000212578
shared	SNR17A	tG(GCC)O1	0.637869	0.313932	4.38263e-16	4.6938e-12
shared	SNR17B	tG(GCC)O1	0.428838	0.201073	1.45094e-17	1.55395e-13
shared	SNR17A	tH(GUG)H	-0.201311	0.140094	9.03601e-09	9.67757e-05
shared	tH(GUG)H	SNR17A	-0.883261	0.214122	8.03052e-239	8.60068e-235
shared	tH(GUG)H	SNR17B	0.175358	0.121131	5.12292e-31	5.48665e-27
shared	SNR17A	tL(CAA)K	-0.701378	0.439294	1.69819e-10	1.81876e-06
shared	SNR17B	tL(CAA)K	-0.822556	0.445482	1.51584e-13	1.62346e-09
shared	SNR17A	tQ(UUG)H	-0.309306	0.0709763	4.75601e-68	5.09369e-64
shared	SNR17B	tQ(UUG)H	-0.327544	0.141927	2.67248e-20	2.86223e-16
shared	SNR17A	tW(CCA)G2	0.591075	0.3673	1.2188e-10	1.30534e-06
shared	SNR17B	tW(CCA)G2	-0.342414	0.245463	2.40698e-08	0.000257787
shared	SNR17A	tW(CCA)M	-0.621936	0.285837	3.22206e-18	3.45083e-14
shared	SNR17B	tW(CCA)M	-0.637986	0.215185	1.92593e-32	2.06267e-28
shared	SNR34	SNR17A	-0.528651	0.101184	0	0
shared	SNR34	SNR17B	0.243253	0.093123	5.65977e-97	6.06161e-93
shared	SNR17A	SNR76	0.504524	0.256995	1.3897e-55	1.48837e-51
shared	SNR76	SNR17A	-0.584513	0.145247	2.12643e-227	2.2774e-223
shared	SNR17B	SNR76	-0.495646	0.294065	1.94308e-41	2.08104e-37
shared	SNR76	SNR17B	0.174953	0.0862281	3.01087e-59	3.22464e-55
shared	SNR77	SNR17A	-0.179743	0.127693	2.04567e-29	2.19091e-25
shared	SNR17B	SNR77	-0.441129	0.452398	6.15511e-15	6.59212e-11
shared	SNR77	SNR17B	0.601587	0.578756	9.1297e-17	9.77791e-13
shared	SNR8	SNR17A	0.30813	0.450622	4.49248e-08	0.000481144
shared	SNR17B	SNR8	-0.255288	0.173142	4.11409e-32	4.40619e-28
shared	SUT053-SUT468-CUT494	SNR17A	-0.678292	0.223873	0	0
shared	SUT053-SUT468-CUT494	SNR17B	0.240285	0.0896135	0	0
shared	SUT129	SNR17A	-0.632985	0.272583	0	0
shared	SUT129	SNR17B	0.288006	0.123413	0	0
shared	SUT193	SNR17A	-1.43003	0	0	0
shared	SUT193	SNR17B	0.215501	0.120076	9.54914e-47	1.02271e-42
shared	SUT414	SNR17A	-0.630297	0.264702	6.66536e-81	7.1386e-77
shared	SNR17B	SUT414	-0.192193	0.128503	2.19709e-09	2.35308e-05
shared	SUT414	SNR17B	0.214523	0.138629	3.36801e-35	3.60714e-31
shared	SUT420-CUT425	SNR17A	-0.230014	0.0492076	4.73455e-293	5.0707e-289
shared	SUT420-CUT425	SNR17B	0.14276	0.114431	1.85422e-23	1.98587e-19
shared	tE(CUC)D	SNR17A	-0.556465	0.0510366	0	0
shared	SNR17B	tE(CUC)D	-0.606626	0.415035	5.02036e-09	5.37681e-05
shared	tE(CUC)D	SNR17B	0.22909	0.194484	4.36443e-21	4.6743e-17
shared	SNR17A	tH(GUG)H	-0.201311	0.140094	9.03601e-09	9.67757e-05
shared	tH(GUG)H	SNR17A	-0.883261	0.214122	8.03052e-239	8.60068e-235
shared	tH(GUG)H	SNR17B	0.175358	0.121131	5.12292e-31	5.48665e-27

### Sheet: H2O2_30C
Interaction type	Query	Array	mean	stdv	pvalue	qvalue
unique to SNR17A	SNR17A	SUT305	0.19109	0.0224172	8.17853e-255	8.77147e-251
unique to SNR17A	SNR17A	tF(GAA)P2	0.225209	0.0508827	3.89558e-70	4.17801e-66
unique to SNR17A	SNR17A	SUT086-CUT102	0.270768	0.143105	9.2689e-52	9.9409e-48
unique to SNR17A	SNR17A	SUF10	0.225781	0.0532609	4.25866e-252	4.56741e-248
unique to SNR17A	SNR17A	SUT119	0.177531	0.106913	3.09281e-11	3.31703e-07
unique to SNR17A	SNR17A	SUT643	-0.206932	0.0214515	0	0
unique to SNR17A	SUT193	SNR17A	-0.702188	0	0	0
unique to SNR17A	tH(GUG)H	SNR17A	0.150388	0.0336327	3.01357e-280	3.23206e-276
unique to SNR17A	SNR17A	tG(GCC)G1	-0.167009	0.0179282	6.8731e-294	7.3714e-290
unique to SNR17A	SNR17A	SUT722	-0.229858	0.04431	1.22548e-95	1.31433e-91
unique to SNR17A	SNR17A	SNR75	-0.195901	0.0732156	1.18946e-101	1.2757e-97
unique to SNR17A	SNR17A	SUP54	-0.21224	0.0865058	8.94801e-86	9.59674e-82
unique to SNR17A	SNR17A	SUP51	-0.180236	0.091702	1.04179e-55	1.11732e-51
unique to SNR17A	SNR17A	tD(GUC)I2	0.266731	0.0175983	0	0
unique to SNR17A	SNR17A	tV(UAC)B	0.199969	0.0569681	8.77266e-45	9.40868e-41
unique to SNR17A	SNR17A	SUT430	0.162682	0.0681676	1.3476e-21	1.4453e-17
unique to SNR17A	SNR17A	SUT058	0.151615	0.0655045	2.0773e-20	2.2279e-16
unique to SNR17A	SNR17A	SNR41	-0.182025	0.0565872	4.9018e-146	5.25719e-142
unique to SNR17A	SNR17A	tG(GCC)D2	0.231191	0.0205591	0	0
unique to SNR17A	SNR17A	RUF22	0.161372	0.121133	1.60804e-26	1.72463e-22
unique to SNR17A	SNR17A	tI(AAU)D	0.260224	0.133124	5.32422e-15	5.71023e-11
unique to SNR17A	SNR17A	SNR10	0.325429	0.338902	1.56669e-14	1.68028e-10
unique to SNR17A	SNR17A	tV(AAC)K2	-0.159309	0.0664666	9.04393e-22	9.69962e-18
unique to SNR17A	SNR17A	tD(GUC)L1	0.157427	0.0519401	7.90426e-34	8.47732e-30
unique to SNR17A	SNR17A	tA(AGC)K2	-0.157403	0.0196199	5.99078e-226	6.42512e-222
unique to SNR17A	SNR17A	SNR17B	0.5811	0.241709	1.95641e-82	2.09825e-78
unique to SNR17A	SNR17A	SNR57	0.271661	0.0601475	6.95984e-286	7.46443e-282
unique to SNR17A	SNR17A	tG(GCC)E	-0.142538	0.0521041	7.21249e-28	7.73539e-24
unique to SNR17A	SNR17A	tP(UGG)L	0.752541	0.0501765	0	0
unique to SNR17A	SNR17A	tD(GUC)G1	0.158811	0.0801695	2.30394e-15	2.47097e-11
unique to SNR17A	SNR17A	tE(UUC)K	0.163433	0.0565551	6.6319e-31	7.11272e-27
unique to SNR17A	tE(UUC)M	SNR17A	0.189174	0.110055	5.00423e-43	5.36703e-39
unique to SNR17A	SNR17A	SUT496	-0.186969	0.0308798	1.40473e-129	1.50657e-125
unique to SNR17A	SNR17A	SNR66	0.179655	0.0912516	6.8376e-56	7.33333e-52
unique to SNR17A	SNR17A	SUT004	0.158464	0.0597881	8.88253e-100	9.52651e-96
unique to SNR17A	SNR17A	tS(AGA)D1	0.390448	0.257862	1.38956e-09	1.4903e-05
unique to SNR17A	SNR17A	SNR58	0.188225	0.0535557	6.14784e-174	6.59356e-170
unique to SNR17A	SNR17A	tQ(UUG)L	0.245541	0.10533	1.11379e-20	1.19454e-16
unique to SNR17A	SNR17A	SUT098	0.472661	0.0872461	3.91549e-104	4.19937e-100
unique to SNR17A	SNR17A	SUT010	-0.172786	0.113564	4.38996e-34	4.70824e-30
unique to SNR17A	SNR17A	tA(UGC)G	-0.126251	0.0615821	2.39337e-16	2.56688e-12
unique to SNR17A	SNR17A	tS(AGA)B	0.376363	0.0358511	0	0
unique to SNR17A	SNR17A	SUT526	0.225145	0.0450295	5.53217e-89	5.93325e-85
unique to SNR17B	SNR17A	SNR17B	0.5811	0.241709	1.95641e-82	2.09825e-78
unique to SNR17B	SNR17B	tC(GCA)P1	-1.02759	0.00432111	0	0
unique to SNR17B	SNR17B	SOE1	-1.06728	0	0	0
unique to SNR17B	SNR17B	tS(AGA)H	-0.997476	0	0	0
unique to SNR17B	SNR17B	tN(GUU)L	-0.319646	0.0151154	0	0
unique to SNR17B	SNR17B	SUT553	-1.14022	0.00154823	0	0
unique to SNR17B	SNR17B	SNR72	0.129216	0.138967	1.01723e-13	1.09098e-09
unique to SNR17B	SNR17B	tT(AGU)B	-0.200275	0.0876258	6.11424e-20	6.55753e-16
unique to SNR17B	SNR17B	SUT501	-0.991149	0.0060803	0	0
unique to SNR17B	SNR17B	CUT575	-0.411921	0.391719	4.01063e-17	4.3014e-13
unique to SNR17B	SNR17B	tV(AAC)E2	-0.986202	0	0	0
unique to SNR17B	SNR17B	tI(AAU)E1	-1.18777	0	0	0
unique to SNR17B	SNR17B	SUT284-SUT712	-0.211466	0.0687891	9.45777e-35	1.01435e-30
unique to SNR17B	SNR17B	CUT332	-0.302916	0.375953	1.14969e-10	1.23304e-06
unique to SNR17B	SNR17B	SUT414	-0.284683	0.212205	8.04184e-08	0.000862487
unique to SNR17B	CUT084-SUT068	SNR17B	0.242544	0.346299	2.10537e-08	0.000225801
unique to SNR17B	SNR17B	tT(AGU)O2	-0.256924	0.178695	8.86569e-09	9.50846e-05
unique to SNR17B	SNR17B	tV(AAC)G2	-1.03031	0	0	0
unique to SNR17B	SNR17B	SUT398	-1.08318	0	0	0
unique to SNR17B	SNR17B	SUT055	-0.156219	0.0152722	0	0
unique to SNR17B	SNR17B	tL(UAG)L2	0.280576	0.157564	1.05729e-12	1.13395e-08
unique to SNR17B	SNR17B	tE(CUC)D	-0.96082	0.0416628	0	0
unique to SNR17B	SNR17B	tD(GUC)O	0.19571	0.0846244	2.229e-20	2.3906e-16
shared	SNR17A	CUT315	-0.195687	0.0802843	1.11032e-84	1.19082e-80
shared	SNR17B	CUT315	-0.346378	0.408219	1.13643e-11	1.21882e-07
shared	SNR17A	SUT071-SUT483	-0.215247	0.103352	8.04368e-17	8.62684e-13
shared	SNR17B	SUT071-SUT483	-0.27236	0.0987207	2.57383e-28	2.76043e-24
shared	SNR17A	SUT129	-0.211215	0.0353598	3.6013e-126	3.86239e-122
shared	SNR17B	SUT129	-0.156715	0.027172	9.25513e-118	9.92613e-114
shared	SNR17A	SUT219-SUT656	-0.267884	0.0728809	6.20552e-49	6.65542e-45
shared	SNR17B	SUT219-SUT656	-0.253503	0.0280232	1.05921e-286	1.13601e-282
shared	SNR17A	SUT239-SUT679	0.554209	0.0482142	0	0
shared	SNR17B	SUT239-SUT679	0.671678	0.0479731	0	0
shared	SNR17A	SUT346	-0.209006	0.0876221	1.41128e-21	1.5136e-17
shared	SNR17B	SUT346	-0.167626	0.0546574	1.3556e-34	1.45388e-30
shared	SNR17A	SUT433	0.235308	0.122791	1.78383e-14	1.91315e-10
shared	SNR17B	SUT433	-0.29543	0.0500148	2.01612e-123	2.16229e-119
shared	SNR17A	SUT477	0.161305	0.0861438	6.88617e-14	7.38542e-10
shared	SNR17B	SUT477	-1.02001	0	0	0
shared	SNR17A	SUT493	0.52891	0.0281923	0	0
shared	SNR17B	SUT493	0.6849	0.0965592	4.45275e-177	4.77557e-173
shared	SNR17A	tA(AGC)F	-0.234109	0.0955333	1.1017e-22	1.18158e-18
shared	SNR17B	tA(AGC)F	-0.17791	0.0564046	1.70828e-36	1.83214e-32
shared	SNR17A	tA(UGC)A	0.231447	0.0940811	7.54826e-23	8.09551e-19
shared	SNR17B	tA(UGC)A	0.204502	0.0412084	1.08936e-87	1.16834e-83
shared	SNR17A	tC(GCA)B	0.167076	0.0338983	1.60428e-86	1.72059e-82
shared	SNR17B	tC(GCA)B	-0.731556	0	0	0
shared	SNR17A	tK(CUU)F	0.244627	0.112978	4.67536e-18	5.01433e-14
shared	SNR17B	tK(CUU)F	-0.991568	0	0	0
shared	SNR17A	tN(GUU)G	0.181436	0.0785498	2.48179e-20	2.66172e-16
shared	SNR17B	tN(GUU)G	0.155427	0.0282296	1.72255e-107	1.84743e-103
shared	SNR17A	TRN1	0.226813	0.157538	8.46405e-09	9.0777e-05
shared	SNR17B	TRN1	-1.03806	0	0	0

### Sheet: NaCl_30C
Interaction type	Query	Array	mean	stdv	pvalue	qvalue
unique to SNR17A	SNR17A	tA(AGC)H	0.209283	0.0425578	3.86e-86	4.13484e-82
unique to SNR17A	SNR71	SNR17A	-0.126992	0.123725	2.18874e-16	2.34458e-12
unique to SNR17A	SNR17A	tW(CCA)G2	-0.253774	0.109458	1.79605e-20	1.92392e-16
unique to SNR17A	SNR17A	SUT347	0.200751	0.113482	1.4831e-12	1.5887e-08
unique to SNR17A	SNR17A	tK(CUU)D1	-0.174725	0.107712	8.66236e-11	9.27912e-07
unique to SNR17A	SNR17A	tL(UAA)K	0.167299	0.0683002	1.14973e-22	1.23159e-18
unique to SNR17A	SUT193	SNR17A	-0.67328	0	0	0
unique to SNR17A	SNR17A	tG(GCC)P1	-0.186844	0.0709122	5.68306e-26	6.08769e-22
unique to SNR17A	SNR17A	tH(GUG)H	-0.228977	0.136908	2.2324e-11	2.39135e-07
unique to SNR17A	SNR17A	tG(GCC)G1	-0.197121	0.0415132	1.9253e-80	2.06238e-76
unique to SNR17A	SNR17A	tQ(UUG)D3	-0.340507	0.0280902	0	0
unique to SNR17A	SNR17A	CUT248	-0.151584	0.132798	6.74278e-20	7.22287e-16
unique to SNR17A	SNR13	SNR17A	0.248846	0.0705672	4.29419e-175	4.59994e-171
unique to SNR17A	SNR17A	SUP54	-0.196415	0.0922441	4.56641e-65	4.89154e-61
unique to SNR17A	SNR17A	SUT234	0.255551	0.0868886	5.94637e-32	6.36975e-28
unique to SNR17A	SNR17A	SUT167	0.181623	0.120417	1.60784e-09	1.72232e-05
unique to SNR17A	SNR17A	tH(GUG)G2	-0.232443	0.037013	2.99551e-139	3.20879e-135
unique to SNR17A	SNR17A	tF(GAA)H1	-0.186627	0.0331493	2.66791e-112	2.85787e-108
unique to SNR17A	SNR76	SNR17A	0.220873	0.0307707	0	0
unique to SNR17A	SNR17A	tF(GAA)D	-0.182278	0.0264023	7.25661e-168	7.77329e-164
unique to SNR17A	SNR17A	SNR10	-0.222865	0.151119	3.98953e-32	4.27358e-28
unique to SNR17A	SNR17A	tS(AGA)G	-0.222208	0.143971	6.6718e-10	7.14683e-06
unique to SNR17A	SNR17A	tI(AAU)L1	-0.162094	0.058502	1.51797e-28	1.62605e-24
unique to SNR17A	SNR17A	tM(CAU)C	-0.197105	0.00729721	0	0
unique to SNR17A	SNR17A	tI(AAU)E1	-0.234725	0.140217	2.14131e-11	2.29377e-07
unique to SNR17A	SNR17A	tF(GAA)N	-0.239171	0.0647097	1.85139e-49	1.98321e-45
unique to SNR17A	SNR17A	SNR57	-0.321978	0.102442	1.64075e-139	1.75757e-135
unique to SNR17A	tE(UUC)M	SNR17A	0.282823	0.0778726	1.33182e-185	1.42665e-181
unique to SNR17A	SNR17A	tG(GCC)E	-0.273756	0.0564811	9.84984e-84	1.05511e-79
unique to SNR17A	SNR17A	tD(GUC)G1	0.222614	0.0700069	4.60352e-37	4.93129e-33
unique to SNR17A	SNR17A	SUP5	-0.172822	0.0856648	1.34844e-58	1.44445e-54
unique to SNR17A	SUT414	SNR17A	0.286385	0.0295619	0	0
unique to SNR17A	SUT764	SNR17A	0.218294	0.0420858	0	0
unique to SNR17A	SNR17A	SUT417	-0.193354	0.0458666	8.52464e-64	9.13159e-60
unique to SNR17A	SNR17A	tH(GUG)K	-0.127689	0.0835784	9.8932e-10	1.05976e-05
unique to SNR17A	SNR17A	SUF8	0.171256	0.045584	1.85002e-198	1.98175e-194
unique to SNR17A	CUT084-SUT068	SNR17A	0.247638	0.0524791	0	0
unique to SNR17A	SUT129	SNR17A	-0.166164	0.105043	0	0
unique to SNR17A	SNR17A	SUT171	0.197211	0.0262297	1.04695e-198	1.12149e-194
unique to SNR17A	SNR17A	tQ(UUG)C	-0.213254	0.0435616	2.20743e-85	2.3646e-81
unique to SNR17A	SNR17A	tD(GUC)M	0.172907	0.0238522	7.29579e-185	7.81525e-181
unique to SNR17A	SNR74	SNR17A	-0.212105	0.119349	7.14219e-46	7.65072e-42
unique to SNR17A	tE(CUC)D	SNR17A	0.282082	0.0196198	0	0
unique to SNR17A	SNR17A	SUT526	0.212331	0.04318	3.946e-86	4.22695e-82
unique to SNR17B	SNR17B	TRN1	-0.983935	0	0	0
unique to SNR17B	SNR17B	SNR68	-0.147608	0.162399	3.55862e-13	3.81199e-09
unique to SNR17B	SNR17B	SNR67	-0.193288	0.0707297	5.96113e-106	6.38556e-102
unique to SNR17B	SNR17B	SUT056	-0.206813	0.0290245	1.11328e-178	1.19255e-174
unique to SNR17B	SNR17B	SOE1	-1.02021	0	0	0
unique to SNR17B	SNR17B	tR(ACG)O	-0.289046	0.10012	7.55648e-31	8.0945e-27
unique to SNR17B	SNR17B	tL(UAG)J	-0.212195	0.0976585	3.58296e-18	3.83807e-14
unique to SNR17B	SNR17B	SUT501	-0.990191	0	0	0
unique to SNR17B	SNR17B	CUT575	-0.50674	0.380212	1.52824e-26	1.63705e-22
unique to SNR17B	SNR17B	SUT477	-1.02343	0	0	0
unique to SNR17B	SNR17B	tV(AAC)E2	-1.00277	0	0	0
unique to SNR17B	SNR17B	CUT672	-0.312909	0.445007	1.8524e-08	0.000198429
unique to SNR17B	SNR17B	SUT071-SUT483	-0.38124	0.0994602	4.64651e-53	4.97735e-49
unique to SNR17B	SNR17B	SNR37	-0.313791	0.310167	5.79967e-16	6.2126e-12
unique to SNR17B	SNR17B	tK(CUU)F	-0.94766	0	0	0
unique to SNR17B	SNR17B	SNR33	-0.168193	0.0950868	1.8496e-45	1.98129e-41
unique to SNR17B	SNR17B	SNR66	0.30509	0.154595	3.77402e-56	4.04273e-52
unique to SNR17B	SNR17B	CUT123	-0.193716	0.109351	1.36543e-45	1.46265e-41
unique to SNR17B	SNR17B	tN(GUU)K	0.152468	0.0538901	1.08186e-29	1.15889e-25
unique to SNR17B	SNR17B	SNR4	-0.310297	0.359614	5.09566e-12	5.45847e-08
unique to SNR17B	SNR17B	SUF4	0.124714	0.172388	7.14082e-09	7.64925e-05
unique to SNR17B	SNR17B	SUF5	-0.344535	0.309054	4.72975e-19	5.06651e-15
unique to SNR17B	SNR17B	SUT099	-0.184428	0.0339199	7.10718e-105	7.61321e-101
unique to SNR17B	SNR17B	tV(AAC)G2	-0.992553	0	0	0
unique to SNR17B	SNR17B	tC(GCA)B	-0.952498	0	0	0
unique to SNR17B	SNR17B	SUT055	-0.176767	0.0357205	3.32497e-87	3.56171e-83
unique to SNR17B	SNR17B	tL(UAG)L2	0.220591	0.119658	1.65522e-13	1.77308e-09
unique to SNR17B	SNR17B	tR(UCU)G3	-0.162943	0.0969527	1.7855e-11	1.91262e-07
unique to SNR17B	SNR17B	SUT107	-0.225642	0.0167983	0	0
unique to SNR17B	SNR17B	tI(UAU)D	0.228239	0.0564344	7.29507e-59	7.81448e-55
unique to SNR17B	SNR17B	tD(GUC)O	0.204273	0.101929	1.0895e-15	1.16708e-11
shared	SNR17A	SNR11	-0.167785	0.0611097	6.21527e-107	6.6578e-103
shared	SNR17B	SNR11	-0.174024	0.145476	1.0698e-21	1.14597e-17
shared	SNR17A	SUT086-CUT102	0.502589	0.313586	1.23936e-37	1.3276e-33
shared	SNR17B	SUT086-CUT102	0.260216	0.370949	2.00106e-08	0.000214354
shared	SNR17A	SUT239-SUT679	0.688736	0.036526	0	0
shared	SNR17B	SUT239-SUT679	0.58494	0.0377331	0	0
shared	SNR17A	SUT433	0.150805	0.0714107	2.98369e-17	3.19613e-13
shared	SNR17B	SUT433	-0.172729	0.0290245	3.00077e-125	3.21442e-121
shared	SNR17A	SUT463	-0.248946	0.0308407	1.03191e-228	1.10539e-224
shared	SNR17B	SUT463	-0.217378	0.0901711	5.26848e-22	5.6436e-18
shared	SNR17A	SUT493	0.475748	0.0467098	0	0
shared	SNR17B	SUT493	0.539412	0.125899	7.74108e-66	8.29225e-62
shared	SNR17A	SUT518	0.173973	0.0969939	7.25227e-13	7.76863e-09
shared	SNR17B	SUT518	0.17976	0.0632434	5.93766e-30	6.36042e-26
shared	SNR17A	SUT532	0.138033	0.0523573	5.33084e-26	5.7104e-22
shared	SUT532	SNR17A	0.260903	0.0366574	0	0
shared	SNR17B	SUT532	0.272791	0.091384	7.28571e-33	7.80445e-29
shared	SNR17A	tA(UGC)A	0.287138	0.0533629	9.40594e-103	1.00756e-98
shared	SNR17B	tA(UGC)A	0.215297	0.139557	6.79121e-10	7.27475e-06
shared	SNR17A	tH(GUG)G1	-0.255134	0.0988619	5.55483e-25	5.95034e-21
shared	SNR17B	tH(GUG)G1	-0.212861	0.147331	7.50918e-09	8.04383e-05
shared	SNR17A	tL(CAA)K	0.412109	0.0484042	3.34926e-254	3.58773e-250
shared	SNR17B	tL(CAA)K	0.407137	0.040226	0	0
shared	SNR17A	tL(GAG)G	-0.182466	0.0375325	3.13743e-84	3.36081e-80
shared	SNR17B	tL(GAG)G	-0.262878	0.0722825	6.07926e-48	6.51211e-44
shared	SNR17A	tP(UGG)L	0.410474	0.0295466	0	0
shared	SNR17B	tP(UGG)L	0.584757	0.194766	3.17043e-33	3.39617e-29
shared	SNR17A	tQ(UUG)E1	-0.281697	0.0964754	1.62178e-31	1.73725e-27
shared	SNR17B	tQ(UUG)E1	-0.366713	0.242978	1.5702e-09	1.682e-05
shared	SNR17A	tS(AGA)D1	0.237516	0.0707833	4.48492e-41	4.80425e-37
shared	SNR17B	tS(AGA)D1	0.394036	0.287051	4.00094e-08	0.000428581
shared	SNR17A	tV(AAC)M2	0.235223	0.0903535	2.15232e-25	2.30557e-21
shared	SNR17B	tV(AAC)M2	0.201969	0.0692063	1.74204e-31	1.86607e-27
shared	SNR17A	tW(CCA)M	0.276427	0.0604721	1.0975e-74	1.17564e-70
shared	SNR17B	tW(CCA)M	0.197051	0.146397	7.28442e-08	0.000780308
shared	SNR17A	SUT532	0.138033	0.0523573	5.33084e-26	5.7104e-22
shared	SUT532	SNR17A	0.260903	0.0366574	0	0
shared	SNR17B	SUT532	0.272791	0.091384	7.28571e-33	7.80445e-29
