## Supplementary material for "Genome-wide analysis of the non-coding RNA synthetic genetic network reveals extensive plasticity and distinct environmental dependent roles for U3 snoRNA paralogs": S10

### Sheet: intersect_results_interaction_e
Supplementary Dataset S10
Shared and unique interaction among different conditions for SNR17A and SNR17B
Query	Array	YPD26	YPD37	YPDH2O2	YPDNaCl	YPG96h
SNR17A	aim22	1	1	0	0	0
SNR17A	aim44	1	1	0	0	1
SNR17A	avl9	1	1	1	0	1
SNR17A	bem4	1	0	0	1	0
SNR17A	bre1	1	0	0	0	0
SNR17A	cda2	1	1	1	0	0
SNR17A	clg1	1	0	0	0	0
SNR17A	cnb1	1	1	1	1	1
SNR17A	cog6	1	0	0	0	0
SNR17A	cpr7	1	1	1	1	0
SNR17A	csg2	1	1	0	0	1
SNR17A	dom34	1	1	1	0	1
SNR17A	ecm1	1	0	0	0	1
SNR17A	erg6	1	0	0	0	0
SNR17A	gem1	1	1	1	1	1
SNR17A	gyp1	1	0	0	1	0
SNR17A	hda3	1	0	0	0	1
SNR17A	hsl1	1	1	0	0	1
SNR17A	iki3	1	1	1	0	0
SNR17A	ino2	1	1	1	1	1
SNR17A	irc21	1	0	0	1	0
SNR17A	lea1	1	0	0	0	1
SNR17A	lge1	1	0	0	1	0
SNR17A	lin1	1	0	0	0	1
SNR17A	lrp1	1	1	0	1	0
SNR17A	lsm7	1	1	1	0	0
SNR17A	mdr1	1	0	0	0	0
SNR17A	mms1	1	1	0	0	0
SNR17A	mre11	1	0	0	0	0
SNR17A	mtc5	1	0	1	0	1
SNR17A	nbp2	1	0	1	0	1
SNR17A	nop12	1	0	1	1	0
SNR17A	pkr1	1	0	0	1	0
SNR17A	qri7	1	1	1	0	1
SNR17A	rpl35a	1	1	0	1	0
SNR17A	rpl37a	1	1	1	0	1
SNR17A	rpp2b	1	1	1	0	0
SNR17A	rps10b	1	0	0	0	0
SNR17A	rps24a	1	0	0	0	0
SNR17A	rps4b	1	0	0	0	0
SNR17A	rtf1	1	0	0	1	0
SNR17A	rxt2	1	0	0	1	0
SNR17A	sac1	1	1	0	0	0
SNR17A	sap30	1	1	1	0	1
SNR17A	sbp1	1	1	1	1	1
SNR17A	she1	1	1	0	0	1
SNR17A	slx9	1	1	1	1	0
SNR17A	snc2	1	0	0	0	0
SNR17A	spt2	1	1	0	0	0
SNR17A	srb2	1	0	1	0	1
SNR17A	ssh1	1	0	0	1	0
SNR17A	stp1	1	0	0	1	0
SNR17A	tlg2	1	0	0	0	0
SNR17A	ume6	1	1	1	1	1
SNR17A	vam3	1	1	0	1	1
SNR17A	vam7	1	0	0	1	1
SNR17A	vip1	1	1	0	0	0
SNR17A	vps35	1	1	0	0	1
SNR17A	vrp1	1	0	0	0	0
SNR17A	yip3	1	0	0	0	0
SNR17A	yke2	1	0	0	1	1
SNR17A	yme1	1	1	1	1	1
SNR17A	ysr3	1	0	0	0	0
SNR17B	aim44	1	1	0	0	1
SNR17B	aro2	1	1	1	1	1
SNR17B	avl9	1	1	1	0	1
SNR17B	cem1	1	0	0	1	1
SNR17B	clg1	1	0	0	0	1
SNR17B	ecm31	1	1	0	0	0
SNR17B	gem1	1	1	1	1	1
SNR17B	gsh1	1	0	0	0	0
SNR17B	hsl1	1	1	0	1	1
SNR17B	kre28	1	1	1	1	1
SNR17B	leo1	1	1	1	1	1
SNR17B	lia1	1	1	0	0	1
SNR17B	mdm10	1	0	1	0	0
SNR17B	med1	1	1	0	1	0
SNR17B	met22	1	0	1	0	1
SNR17B	mlp1	1	1	0	1	1
SNR17B	nbp2	1	0	1	0	1
SNR17B	new1	1	0	0	0	1
SNR17B	pre9	1	0	1	1	0
SNR17B	puf6	1	0	0	1	1
SNR17B	qri7	1	1	1	0	1
SNR17B	rgl1	1	0	0	1	0
SNR17B	sac1	1	1	0	1	1
SNR17B	sbp1	1	1	1	1	1
SNR17B	snc2	1	0	0	0	0
SNR17B	srb2	1	1	1	0	1
SNR17B	sro7	1	1	1	0	1
SNR17B	swf1	1	0	0	0	0
SNR17B	tps2	1	1	1	0	1
SNR17B	uba4	1	1	1	0	1
SNR17B	ume6	1	1	1	1	1
SNR17B	upf3	1	1	1	1	1
SNR17B	vam3	1	1	0	1	1
SNR17B	vam7	1	1	1	1	1
SNR17B	vps51	1	1	0	1	0
SNR17B	vrp1	1	1	0	0	0
SNR17B	yip3	1	0	0	0	0
SNR17B	yme1	1	0	0	0	1
SNR17A	ade1	0	1	0	0	0
SNR17A	aro1	0	1	0	0	0
SNR17A	aro2	0	1	0	1	1
SNR17A	art5	0	1	0	0	0
SNR17A	ash1	0	1	0	0	0
SNR17A	bas1	0	1	0	0	0
SNR17A	bch2	0	1	0	0	1
SNR17A	bem2	0	1	0	0	1
SNR17A	bre5	0	1	0	1	1
SNR17A	bub3	0	1	0	0	0
SNR17A	bug1	0	1	0	0	0
SNR17A	cbt1	0	1	0	0	0
SNR17A	ccz1	0	1	0	0	0
SNR17A	cdc73	0	1	0	0	0
SNR17A	cik1	0	1	0	1	0
SNR17A	cin2	0	1	0	0	0
SNR17A	doa1	0	1	0	1	0
SNR17A	dst1	0	1	0	0	0
SNR17A	dyn1	0	1	0	0	0
SNR17A	elg1	0	1	0	0	0
SNR17A	elp3	0	1	0	0	0
SNR17A	elp4	0	1	1	0	0
SNR17A	elp6	0	1	1	0	0
SNR17A	exo1	0	1	1	0	1
SNR17A	fcy2	0	1	0	0	0
SNR17A	gim3	0	1	0	0	0
SNR17A	gmh1	0	1	0	0	0
SNR17A	grh1	0	1	0	0	0
SNR17A	gtr1	0	1	1	0	1
SNR17A	hir2	0	1	0	0	0
SNR17A	hst3	0	1	0	1	1
SNR17A	hta1	0	1	0	0	0
SNR17A	hur1	0	1	0	0	0
SNR17A	inh1	0	1	0	0	0
SNR17A	ioc3	0	1	0	0	1
SNR17A	ipk1	0	1	0	1	0
SNR17A	izh4	0	1	0	0	1
SNR17A	kap114	0	1	0	0	0
SNR17A	las21	0	1	0	1	0
SNR17A	lia1	0	1	0	0	0
SNR17A	lsm6	0	1	0	0	0
SNR17A	mdm10	0	1	1	0	1
SNR17A	met5	0	1	0	0	1
SNR17A	mlp1	0	1	0	0	0
SNR17A	mog1	0	1	0	1	1
SNR17A	msp1	0	1	0	0	1
SNR17A	mtc4	0	1	1	0	1
SNR17A	ncl1	0	1	0	0	1
SNR17A	nnf2	0	1	0	1	1
SNR17A	nup133	0	1	0	0	0
SNR17A	oye3	0	1	0	0	1
SNR17A	pmr1	0	1	1	0	0
SNR17A	pnt1	0	1	0	0	0
SNR17A	ppm1	0	1	0	1	0
SNR17A	prm6	0	1	0	0	0
SNR17A	rav1	0	1	0	0	1
SNR17A	rgl1	0	1	0	0	0
SNR17A	ric1	0	1	0	0	0
SNR17A	rmd8	0	1	0	0	1
SNR17A	rpe1	0	1	1	0	0
SNR17A	rpl38	0	1	0	0	0
SNR17A	rps0a	0	1	1	0	1
SNR17A	rps0b	0	1	1	1	1
SNR17A	rps16a	0	1	1	0	1
SNR17A	rps16b	0	1	0	0	0
SNR17A	rvs161	0	1	0	1	1
SNR17A	sds3	0	1	0	0	0
SNR17A	sec66	0	1	0	1	1
SNR17A	sfl1	0	1	0	1	1
SNR17A	sin3	0	1	1	0	0
SNR17A	sky1	0	1	0	1	1
SNR17A	snf6	0	1	1	0	0
SNR17A	sro7	0	1	0	0	1
SNR17A	swi4	0	1	0	1	1
SNR17A	swp82	0	1	0	0	1
SNR17A	tef4	0	1	1	0	1
SNR17A	ubp3	0	1	0	0	0
SNR17A	upf3	0	1	1	1	1
SNR17A	ych1	0	1	0	0	1
SNR17A	ydl183c	0	1	0	1	1
SNR17A	yjr124c	0	1	0	0	0
SNR17A	ypt6	0	1	0	0	0
SNR17B	ade1	0	1	0	0	0
SNR17B	aim4	0	1	0	0	0
SNR17B	aro1	0	1	0	0	0
SNR17B	art5	0	1	0	0	0
SNR17B	ash1	0	1	0	0	0
SNR17B	bch2	0	1	0	0	1
SNR17B	bck1	0	1	0	0	0
SNR17B	bud31	0	1	0	0	1
SNR17B	bug1	0	1	0	0	0
SNR17B	cbt1	0	1	0	0	0
SNR17B	ccz1	0	1	0	0	1
SNR17B	cin2	0	1	0	1	0
SNR17B	clb2	0	1	1	0	1
SNR17B	cnb1	0	1	1	0	1
SNR17B	cog7	0	1	0	0	0
SNR17B	cpr7	0	1	1	1	0
SNR17B	csf1	0	1	0	0	0
SNR17B	csr2	0	1	0	0	1
SNR17B	cyt2	0	1	0	0	0
SNR17B	ddp1	0	1	0	0	0
SNR17B	dnm1	0	1	1	0	1
SNR17B	doa1	0	1	0	1	1
SNR17B	elg1	0	1	0	0	0
SNR17B	elo2	0	1	0	1	0
SNR17B	emi1	0	1	0	0	0
SNR17B	exo1	0	1	1	0	1
SNR17B	fcy2	0	1	0	0	0
SNR17B	fkh2	0	1	1	0	1
SNR17B	fks1	0	1	0	1	0
SNR17B	fum1	0	1	0	1	0
SNR17B	gmh1	0	1	0	1	0
SNR17B	got1	0	1	0	0	1
SNR17B	grh1	0	1	0	0	0
SNR17B	gtr1	0	1	1	0	1
SNR17B	hhf2	0	1	0	0	0
SNR17B	hht1	0	1	0	0	1
SNR17B	hir3	0	1	1	1	1
SNR17B	hpt1	0	1	0	0	0
SNR17B	inh1	0	1	0	0	1
SNR17B	ioc3	0	1	1	0	1
SNR17B	irs4	0	1	0	0	1
SNR17B	ist2	0	1	1	0	1
SNR17B	isy1	0	1	0	0	0
SNR17B	izh4	0	1	0	0	1
SNR17B	lat1	0	1	0	0	0
SNR17B	ldb18	0	1	0	0	1
SNR17B	lip5	0	1	0	0	0
SNR17B	lrp1	0	1	0	1	1
SNR17B	lsm7	0	1	1	0	1
SNR17B	mcx1	0	1	0	0	1
SNR17B	meh1	0	1	0	1	1
SNR17B	mep1	0	1	0	0	0
SNR17B	met5	0	1	0	0	1
SNR17B	mis1	0	1	0	0	0
SNR17B	mms22	0	1	0	0	0
SNR17B	msp1	0	1	0	0	1
SNR17B	mss11	0	1	0	0	1
SNR17B	mtc4	0	1	1	0	1
SNR17B	ncl1	0	1	0	0	1
SNR17B	nmd4	0	1	0	0	1
SNR17B	nnf2	0	1	0	0	1
SNR17B	nuc1	0	1	1	0	1
SNR17B	nup100	0	1	0	0	0
SNR17B	par32	0	1	1	0	1
SNR17B	pat1	0	1	0	0	1
SNR17B	pep4	0	1	0	0	1
SNR17B	pex12	0	1	0	0	0
SNR17B	pih1	0	1	0	1	0
SNR17B	pnt1	0	1	0	0	0
SNR17B	pph21	0	1	0	0	1
SNR17B	prm6	0	1	0	0	1
SNR17B	rad5	0	1	1	0	1
SNR17B	rad61	0	1	1	0	1
SNR17B	rav1	0	1	0	0	1
SNR17B	rmd8	0	1	0	0	1
SNR17B	rpe1	0	1	1	0	1
SNR17B	rpl16a	0	1	0	0	1
SNR17B	rpl17b	0	1	0	0	1
SNR17B	rpl43b	0	1	0	0	1
SNR17B	rpn10	0	1	0	1	1
SNR17B	rps26b	0	1	0	0	1
SNR17B	rrm3	0	1	0	0	0
SNR17B	rtc2	0	1	1	1	1
SNR17B	sac7	0	1	0	1	0
SNR17B	sas4	0	1	0	0	1
SNR17B	sas5	0	1	0	0	1
SNR17B	sec66	0	1	0	1	0
SNR17B	sfk1	0	1	0	0	0
SNR17B	sfl1	0	1	0	1	1
SNR17B	sgf73	0	1	0	1	0
SNR17B	she9	0	1	0	1	0
SNR17B	sin3	0	1	0	0	0
SNR17B	sky1	0	1	0	1	1
SNR17B	slt2	0	1	1	0	1
SNR17B	slx9	0	1	0	1	0
SNR17B	stb5	0	1	1	1	1
SNR17B	swp82	0	1	0	0	1
SNR17B	tcd1	0	1	0	0	0
SNR17B	tof2	0	1	1	0	1
SNR17B	top1	0	1	1	1	0
SNR17B	tye7	0	1	0	0	1
SNR17B	ubp9	0	1	0	0	1
SNR17B	ula1	0	1	0	0	0
SNR17B	ych1	0	1	0	0	1
SNR17B	ydj1	0	1	0	0	0
SNR17B	ydl183c	0	1	0	1	1
SNR17B	ydl199c	0	1	0	1	1
SNR17B	yjr124c	0	1	0	0	0
SNR17B	ypt6	0	1	0	0	0
SNR17B	yur1	0	1	0	0	1
SNR17A	atp18	0	0	1	0	0
SNR17A	ctf19	0	0	1	0	1
SNR17A	hap3	0	0	1	0	0
SNR17A	hbs1	0	0	1	0	0
SNR17A	hfa1	0	0	1	0	0
SNR17A	hyr1	0	0	1	0	1
SNR17A	ist2	0	0	1	0	1
SNR17A	kip3	0	0	1	0	1
SNR17A	mrc1	0	0	1	0	1
SNR17A	mup1	0	0	1	0	1
SNR17A	nuc1	0	0	1	0	1
SNR17A	nup188	0	0	1	0	0
SNR17A	oar1	0	0	1	1	0
SNR17A	oye2	0	0	1	0	0
SNR17A	par32	0	0	1	0	1
SNR17A	pet122	0	0	1	0	1
SNR17A	rad5	0	0	1	0	1
SNR17A	rad61	0	0	1	0	1
SNR17A	rpl14a	0	0	1	0	1
SNR17A	rpl24a	0	0	1	0	1
SNR17A	rpl24b	0	0	1	0	0
SNR17A	rpl43a	0	0	1	0	0
SNR17A	rtc2	0	0	1	0	1
SNR17A	rtt109	0	0	1	0	1
SNR17A	sap190	0	0	1	0	1
SNR17A	skn7	0	0	1	0	0
SNR17A	stb5	0	0	1	1	1
SNR17A	tim13	0	0	1	0	0
SNR17A	tsa1	0	0	1	0	0
SNR17A	uba4	0	0	1	0	1
SNR17A	vps72	0	0	1	0	0
SNR17A	ybp1	0	0	1	0	0
SNR17B	atp18	0	0	1	0	0
SNR17B	bdf2	0	0	1	0	0
SNR17B	bud14	0	0	1	1	0
SNR17B	csg2	0	0	1	0	0
SNR17B	ctf19	0	0	1	0	1
SNR17B	dus3	0	0	1	0	0
SNR17B	gga2	0	0	1	1	1
SNR17B	hap3	0	0	1	0	0
SNR17B	hfa1	0	0	1	0	0
SNR17B	htd2	0	0	1	1	1
SNR17B	hur1	0	0	1	0	1
SNR17B	hyr1	0	0	1	0	1
SNR17B	ino2	0	0	1	1	1
SNR17B	kip3	0	0	1	0	1
SNR17B	mcm21	0	0	1	0	0
SNR17B	mms2	0	0	1	0	0
SNR17B	mrc1	0	0	1	0	1
SNR17B	mtc5	0	0	1	0	1
SNR17B	oye2	0	0	1	0	0
SNR17B	paa1	0	0	1	1	1
SNR17B	pet122	0	0	1	1	0
SNR17B	rad27	0	0	1	0	0
SNR17B	rad54	0	0	1	1	0
SNR17B	rec107	0	0	1	0	1
SNR17B	rpl11b	0	0	1	1	0
SNR17B	rpl37a	0	0	1	0	0
SNR17B	rpl6b	0	0	1	0	1
SNR17B	rpl9b	0	0	1	0	1
SNR17B	rps25a	0	0	1	0	1
SNR17B	rtt109	0	0	1	0	1
SNR17B	sap190	0	0	1	0	1
SNR17B	set2	0	0	1	0	1
SNR17B	sfc1	0	0	1	0	1
SNR17B	skn7	0	0	1	0	0
SNR17B	slx5	0	0	1	1	1
SNR17B	tim13	0	0	1	0	0
SNR17B	ybl059w	0	0	1	0	0
SNR17B	ybp1	0	0	1	0	0
SNR17B	yps7	0	0	1	0	0
SNR17B	ypt7	0	0	1	0	1
SNR17B	ysc83	0	0	1	1	0
SNR17A	ace2	0	0	0	1	0
SNR17A	ahc1	0	0	0	1	0
SNR17A	alt1	0	0	0	1	0
SNR17A	arp6	0	0	0	1	0
SNR17A	avt5	0	0	0	1	1
SNR17A	bnr1	0	0	0	1	0
SNR17A	brr1	0	0	0	1	1
SNR17A	bud13	0	0	0	1	0
SNR17A	bud6	0	0	0	1	0
SNR17A	cbc2	0	0	0	1	0
SNR17A	ccw12	0	0	0	1	0
SNR17A	cem1	0	0	0	1	1
SNR17A	chs5	0	0	0	1	0
SNR17A	cka2	0	0	0	1	0
SNR17A	cog5	0	0	0	1	0
SNR17A	coq2	0	0	0	1	0
SNR17A	csf1	0	0	0	1	0
SNR17A	ctf18	0	0	0	1	0
SNR17A	ctf4	0	0	0	1	0
SNR17A	ctf8	0	0	0	1	0
SNR17A	dcc1	0	0	0	1	0
SNR17A	dip5	0	0	0	1	0
SNR17A	ecm30	0	0	0	1	0
SNR17A	elo2	0	0	0	1	0
SNR17A	emp46	0	0	0	1	1
SNR17A	esc2	0	0	0	1	0
SNR17A	gas1	0	0	0	1	1
SNR17A	gcn1	0	0	0	1	0
SNR17A	get2	0	0	0	1	0
SNR17A	gga2	0	0	0	1	1
SNR17A	glo4	0	0	0	1	0
SNR17A	hoc1	0	0	0	1	0
SNR17A	hse1	0	0	0	1	0
SNR17A	htd2	0	0	0	1	0
SNR17A	ice2	0	0	0	1	0
SNR17A	icp55	0	0	0	1	0
SNR17A	inp51	0	0	0	1	1
SNR17A	inp53	0	0	0	1	0
SNR17A	kar3	0	0	0	1	0
SNR17A	kel1	0	0	0	1	0
SNR17A	kex1	0	0	0	1	0
SNR17A	leo1	0	0	0	1	1
SNR17A	lip5	0	0	0	1	0
SNR17A	lsm1	0	0	0	1	0
SNR17A	lst4	0	0	0	1	0
SNR17A	mvp1	0	0	0	1	0
SNR17A	nam8	0	0	0	1	1
SNR17A	nap1	0	0	0	1	1
SNR17A	nrg1	0	0	0	1	0
SNR17A	pan3	0	0	0	1	0
SNR17A	pbs2	0	0	0	1	0
SNR17A	pda1	0	0	0	1	0
SNR17A	pet8	0	0	0	1	0
SNR17A	pih1	0	0	0	1	0
SNR17A	ppq1	0	0	0	1	1
SNR17A	rad51	0	0	0	1	0
SNR17A	rad54	0	0	0	1	0
SNR17A	rbl2	0	0	0	1	0
SNR17A	rcf2	0	0	0	1	0
SNR17A	rpl11b	0	0	0	1	0
SNR17A	rpl13a	0	0	0	1	0
SNR17A	rpl16a	0	0	0	1	0
SNR17A	rpl9a	0	0	0	1	0
SNR17A	rpn10	0	0	0	1	0
SNR17A	rps22b	0	0	0	1	0
SNR17A	rps26b	0	0	0	1	0
SNR17A	rps6b	0	0	0	1	0
SNR17A	rrp8	0	0	0	1	1
SNR17A	sdh2	0	0	0	1	0
SNR17A	sdh4	0	0	0	1	0
SNR17A	sgf73	0	0	0	1	0
SNR17A	sif2	0	0	0	1	0
SNR17A	sla1	0	0	0	1	0
SNR17A	slx5	0	0	0	1	0
SNR17A	sum1	0	0	0	1	0
SNR17A	swc3	0	0	0	1	0
SNR17A	tcd1	0	0	0	1	0
SNR17A	tec1	0	0	0	1	0
SNR17A	thr4	0	0	0	1	0
SNR17A	tma22	0	0	0	1	0
SNR17A	tye7	0	0	0	1	1
SNR17A	vps38	0	0	0	1	0
SNR17A	vps5	0	0	0	1	0
SNR17A	vps51	0	0	0	1	0
SNR17A	yng1	0	0	0	1	0
SNR17A	ysc83	0	0	0	1	0
SNR17B	ace2	0	0	0	1	0
SNR17B	alt1	0	0	0	1	0
SNR17B	apq12	0	0	0	1	1
SNR17B	arl1	0	0	0	1	0
SNR17B	arl3	0	0	0	1	0
SNR17B	avt5	0	0	0	1	1
SNR17B	bem4	0	0	0	1	1
SNR17B	bnr1	0	0	0	1	0
SNR17B	brr1	0	0	0	1	1
SNR17B	cch1	0	0	0	1	1
SNR17B	ccw12	0	0	0	1	0
SNR17B	chs5	0	0	0	1	0
SNR17B	cik1	0	0	0	1	0
SNR17B	cka2	0	0	0	1	0
SNR17B	coq2	0	0	0	1	0
SNR17B	csi2	0	0	0	1	1
SNR17B	ctf18	0	0	0	1	0
SNR17B	ctf4	0	0	0	1	0
SNR17B	ctp1	0	0	0	1	0
SNR17B	cue3	0	0	0	1	1
SNR17B	dcc1	0	0	0	1	0
SNR17B	dom34	0	0	0	1	0
SNR17B	eaf1	0	0	0	1	1
SNR17B	eaf6	0	0	0	1	0
SNR17B	elp2	0	0	0	1	1
SNR17B	emp46	0	0	0	1	1
SNR17B	esc2	0	0	0	1	0
SNR17B	fis1	0	0	0	1	0
SNR17B	fps1	0	0	0	1	1
SNR17B	get1	0	0	0	1	1
SNR17B	glo4	0	0	0	1	0
SNR17B	hda3	0	0	0	1	1
SNR17B	hoc1	0	0	0	1	0
SNR17B	hom3	0	0	0	1	1
SNR17B	hse1	0	0	0	1	0
SNR17B	hst3	0	0	0	1	1
SNR17B	icp55	0	0	0	1	0
SNR17B	idh1	0	0	0	1	1
SNR17B	ies1	0	0	0	1	0
SNR17B	inp53	0	0	0	1	0
SNR17B	irc15	0	0	0	1	0
SNR17B	irc21	0	0	0	1	0
SNR17B	kar3	0	0	0	1	0
SNR17B	kel1	0	0	0	1	0
SNR17B	kes1	0	0	0	1	0
SNR17B	las21	0	0	0	1	1
SNR17B	lge1	0	0	0	1	1
SNR17B	lsm1	0	0	0	1	1
SNR17B	lst4	0	0	0	1	0
SNR17B	mad1	0	0	0	1	1
SNR17B	mup1	0	0	0	1	0
SNR17B	nam8	0	0	0	1	0
SNR17B	nap1	0	0	0	1	1
SNR17B	nop12	0	0	0	1	0
SNR17B	nrg1	0	0	0	1	0
SNR17B	ntc20	0	0	0	1	0
SNR17B	oar1	0	0	0	1	0
SNR17B	oca1	0	0	0	1	1
SNR17B	oca2	0	0	0	1	1
SNR17B	pbs2	0	0	0	1	0
SNR17B	pct1	0	0	0	1	0
SNR17B	pda1	0	0	0	1	0
SNR17B	pet8	0	0	0	1	0
SNR17B	pex13	0	0	0	1	0
SNR17B	pho80	0	0	0	1	0
SNR17B	pib2	0	0	0	1	1
SNR17B	pkr1	0	0	0	1	0
SNR17B	pmr1	0	0	0	1	0
SNR17B	pmt1	0	0	0	1	0
SNR17B	pom34	0	0	0	1	0
SNR17B	ppr1	0	0	0	1	1
SNR17B	ptk2	0	0	0	1	1
SNR17B	rad24	0	0	0	1	0
SNR17B	rad51	0	0	0	1	0
SNR17B	rcf2	0	0	0	1	0
SNR17B	rlm1	0	0	0	1	0
SNR17B	rpa14	0	0	0	1	0
SNR17B	rpl2a	0	0	0	1	0
SNR17B	rpl35a	0	0	0	1	0
SNR17B	rps0b	0	0	0	1	0
SNR17B	rps1a	0	0	0	1	0
SNR17B	rps22b	0	0	0	1	0
SNR17B	rrt2	0	0	0	1	0
SNR17B	rvs161	0	0	0	1	1
SNR17B	sac3	0	0	0	1	0
SNR17B	sat4	0	0	0	1	1
SNR17B	sif2	0	0	0	1	0
SNR17B	sla1	0	0	0	1	1
SNR17B	snf6	0	0	0	1	0
SNR17B	srp40	0	0	0	1	0
SNR17B	sse1	0	0	0	1	1
SNR17B	ssh1	0	0	0	1	0
SNR17B	stp1	0	0	0	1	1
SNR17B	stp4	0	0	0	1	0
SNR17B	sum1	0	0	0	1	0
SNR17B	tea1	0	0	0	1	0
SNR17B	tec1	0	0	0	1	0
SNR17B	tef4	0	0	0	1	0
SNR17B	tgs1	0	0	0	1	0
SNR17B	thr4	0	0	0	1	1
SNR17B	ubp6	0	0	0	1	0
SNR17B	vhs1	0	0	0	1	1
SNR17B	vip1	0	0	0	1	0
SNR17B	vps35	0	0	0	1	1
SNR17B	yjr096w	0	0	0	1	1
SNR17B	ykl069w	0	0	0	1	0
SNR17B	ymr166c	0	0	0	1	1
SNR17B	zrt3	0	0	0	1	0
SNR17A	age2	0	0	0	0	1
SNR17A	atg3	0	0	0	0	1
SNR17A	atg5	0	0	0	0	1
SNR17A	aua1	0	0	0	0	1
SNR17A	ayr1	0	0	0	0	1
SNR17A	blm10	0	0	0	0	1
SNR17A	bud2	0	0	0	0	1
SNR17A	bud31	0	0	0	0	1
SNR17A	cap1	0	0	0	0	1
SNR17A	cbf1	0	0	0	0	1
SNR17A	cch1	0	0	0	0	1
SNR17A	cha4	0	0	0	0	1
SNR17A	chl4	0	0	0	0	1
SNR17A	chs3	0	0	0	0	1
SNR17A	cin4	0	0	0	0	1
SNR17A	clb2	0	0	0	0	1
SNR17A	cos12	0	0	0	0	1
SNR17A	cpr6	0	0	0	0	1
SNR17A	cps1	0	0	0	0	1
SNR17A	csm3	0	0	0	0	1
SNR17A	csr2	0	0	0	0	1
SNR17A	cst26	0	0	0	0	1
SNR17A	cyk3	0	0	0	0	1
SNR17A	dnm1	0	0	0	0	1
SNR17A	dot6	0	0	0	0	1
SNR17A	dph5	0	0	0	0	1
SNR17A	elp2	0	0	0	0	1
SNR17A	ent5	0	0	0	0	1
SNR17A	far3	0	0	0	0	1
SNR17A	far8	0	0	0	0	1
SNR17A	fbp26	0	0	0	0	1
SNR17A	fkh2	0	0	0	0	1
SNR17A	flo11	0	0	0	0	1
SNR17A	fmp25	0	0	0	0	1
SNR17A	fps1	0	0	0	0	1
SNR17A	fre7	0	0	0	0	1
SNR17A	fsh1	0	0	0	0	1
SNR17A	gsf2	0	0	0	0	1
SNR17A	hht1	0	0	0	0	1
SNR17A	hir3	0	0	0	0	1
SNR17A	hxt10	0	0	0	0	1
SNR17A	ies5	0	0	0	0	1
SNR17A	inp1	0	0	0	0	1
SNR17A	inp2	0	0	0	0	1
SNR17A	irc25	0	0	0	0	1
SNR17A	kha1	0	0	0	0	1
SNR17A	ktr6	0	0	0	0	1
SNR17A	lcb4	0	0	0	0	1
SNR17A	ldb18	0	0	0	0	1
SNR17A	ldh1	0	0	0	0	1
SNR17A	los1	0	0	0	0	1
SNR17A	lsm12	0	0	0	0	1
SNR17A	mcp1	0	0	0	0	1
SNR17A	mcx1	0	0	0	0	1
SNR17A	mph1	0	0	0	0	1
SNR17A	msc2	0	0	0	0	1
SNR17A	mvb12	0	0	0	0	1
SNR17A	nam7	0	0	0	0	1
SNR17A	nas2	0	0	0	0	1
SNR17A	ncs2	0	0	0	0	1
SNR17A	ndl1	0	0	0	0	1
SNR17A	ndt80	0	0	0	0	1
SNR17A	nem1	0	0	0	0	1
SNR17A	new1	0	0	0	0	1
SNR17A	nhp10	0	0	0	0	1
SNR17A	nip100	0	0	0	0	1
SNR17A	nmd4	0	0	0	0	1
SNR17A	npr3	0	0	0	0	1
SNR17A	oca1	0	0	0	0	1
SNR17A	oca5	0	0	0	0	1
SNR17A	opi1	0	0	0	0	1
SNR17A	osh6	0	0	0	0	1
SNR17A	paa1	0	0	0	0	1
SNR17A	pac11	0	0	0	0	1
SNR17A	pho23	0	0	0	0	1
SNR17A	pin4	0	0	0	0	1
SNR17A	pmt7	0	0	0	0	1
SNR17A	pph21	0	0	0	0	1
SNR17A	pph3	0	0	0	0	1
SNR17A	ppr1	0	0	0	0	1
SNR17A	prm4	0	0	0	0	1
SNR17A	prr1	0	0	0	0	1
SNR17A	psp1	0	0	0	0	1
SNR17A	ptm1	0	0	0	0	1
SNR17A	ptr2	0	0	0	0	1
SNR17A	qdr3	0	0	0	0	1
SNR17A	rad55	0	0	0	0	1
SNR17A	rad9	0	0	0	0	1
SNR17A	rex2	0	0	0	0	1
SNR17A	rfx1	0	0	0	0	1
SNR17A	rga1	0	0	0	0	1
SNR17A	rif1	0	0	0	0	1
SNR17A	rnh70	0	0	0	0	1
SNR17A	rpl17b	0	0	0	0	1
SNR17A	rpl43b	0	0	0	0	1
SNR17A	rps25a	0	0	0	0	1
SNR17A	rps28b	0	0	0	0	1
SNR17A	rxt3	0	0	0	0	1
SNR17A	sas4	0	0	0	0	1
SNR17A	sas5	0	0	0	0	1
SNR17A	scw10	0	0	0	0	1
SNR17A	seg1	0	0	0	0	1
SNR17A	set2	0	0	0	0	1
SNR17A	sfc1	0	0	0	0	1
SNR17A	sft2	0	0	0	0	1
SNR17A	she9	0	0	0	0	1
SNR17A	slt2	0	0	0	0	1
SNR17A	sol4	0	0	0	0	1
SNR17A	sse1	0	0	0	0	1
SNR17A	sso1	0	0	0	0	1
SNR17A	sub1	0	0	0	0	1
SNR17A	sur1	0	0	0	0	1
SNR17A	swd1	0	0	0	0	1
SNR17A	swf1	0	0	0	0	1
SNR17A	tef2	0	0	0	0	1
SNR17A	thi3	0	0	0	0	1
SNR17A	thp2	0	0	0	0	1
SNR17A	tir2	0	0	0	0	1
SNR17A	tof2	0	0	0	0	1
SNR17A	tos4	0	0	0	0	1
SNR17A	tps2	0	0	0	0	1
SNR17A	trm1	0	0	0	0	1
SNR17A	trm10	0	0	0	0	1
SNR17A	trp1	0	0	0	0	1
SNR17A	tvp15	0	0	0	0	1
SNR17A	ubc13	0	0	0	0	1
SNR17A	ubp6	0	0	0	0	1
SNR17A	ubp9	0	0	0	0	1
SNR17A	ubx5	0	0	0	0	1
SNR17A	ura1	0	0	0	0	1
SNR17A	vam6	0	0	0	0	1
SNR17A	vhs2	0	0	0	0	1
SNR17A	vps24	0	0	0	0	1
SNR17A	vps29	0	0	0	0	1
SNR17A	vta1	0	0	0	0	1
SNR17A	vth1	0	0	0	0	1
SNR17A	yaf9	0	0	0	0	1
SNR17A	ybr062c	0	0	0	0	1
SNR17A	yck2	0	0	0	0	1
SNR17A	ydr514c	0	0	0	0	1
SNR17A	yhc3	0	0	0	0	1
SNR17A	yjl016w	0	0	0	0	1
SNR17A	yjr096w	0	0	0	0	1
SNR17A	ykr011c	0	0	0	0	1
SNR17A	yku70	0	0	0	0	1
SNR17A	ylr036c	0	0	0	0	1
SNR17A	ymr166c	0	0	0	0	1
SNR17A	ypr003c	0	0	0	0	1
SNR17A	ypt32	0	0	0	0	1
SNR17B	adh2	0	0	0	0	1
SNR17B	adr1	0	0	0	0	1
SNR17B	age2	0	0	0	0	1
SNR17B	aim21	0	0	0	0	1
SNR17B	alb1	0	0	0	0	1
SNR17B	amd1	0	0	0	0	1
SNR17B	apl4	0	0	0	0	1
SNR17B	ari1	0	0	0	0	1
SNR17B	asf1	0	0	0	0	1
SNR17B	atg3	0	0	0	0	1
SNR17B	aua1	0	0	0	0	1
SNR17B	axl2	0	0	0	0	1
SNR17B	ayr1	0	0	0	0	1
SNR17B	bas1	0	0	0	0	1
SNR17B	bem2	0	0	0	0	1
SNR17B	bfa1	0	0	0	0	1
SNR17B	blm10	0	0	0	0	1
SNR17B	bph1	0	0	0	0	1
SNR17B	bre5	0	0	0	0	1
SNR17B	bts1	0	0	0	0	1
SNR17B	bud2	0	0	0	0	1
SNR17B	cap1	0	0	0	0	1
SNR17B	cha4	0	0	0	0	1
SNR17B	chl4	0	0	0	0	1
SNR17B	chs3	0	0	0	0	1
SNR17B	cin4	0	0	0	0	1
SNR17B	cos12	0	0	0	0	1
SNR17B	cpr6	0	0	0	0	1
SNR17B	cps1	0	0	0	0	1
SNR17B	csm3	0	0	0	0	1
SNR17B	cst26	0	0	0	0	1
SNR17B	cwh41	0	0	0	0	1
SNR17B	cyk3	0	0	0	0	1
SNR17B	dgk1	0	0	0	0	1
SNR17B	dlt1	0	0	0	0	1
SNR17B	dma2	0	0	0	0	1
SNR17B	dot6	0	0	0	0	1
SNR17B	eaf7	0	0	0	0	1
SNR17B	ecm1	0	0	0	0	1
SNR17B	elp4	0	0	0	0	1
SNR17B	ent5	0	0	0	0	1
SNR17B	esc1	0	0	0	0	1
SNR17B	far3	0	0	0	0	1
SNR17B	far8	0	0	0	0	1
SNR17B	flo11	0	0	0	0	1
SNR17B	fmp25	0	0	0	0	1
SNR17B	fre7	0	0	0	0	1
SNR17B	fsh1	0	0	0	0	1
SNR17B	fyv10	0	0	0	0	1
SNR17B	fyv8	0	0	0	0	1
SNR17B	get3	0	0	0	0	1
SNR17B	git1	0	0	0	0	1
SNR17B	gsy1	0	0	0	0	1
SNR17B	hda1	0	0	0	0	1
SNR17B	hir1	0	0	0	0	1
SNR17B	hpc2	0	0	0	0	1
SNR17B	hst4	0	0	0	0	1
SNR17B	hxt10	0	0	0	0	1
SNR17B	ice2	0	0	0	0	1
SNR17B	ies5	0	0	0	0	1
SNR17B	ima1	0	0	0	0	1
SNR17B	imh1	0	0	0	0	1
SNR17B	iml3	0	0	0	0	1
SNR17B	imp2'	0	0	0	0	1
SNR17B	inp1	0	0	0	0	1
SNR17B	inp2	0	0	0	0	1
SNR17B	inp51	0	0	0	0	1
SNR17B	irc25	0	0	0	0	1
SNR17B	kap122	0	0	0	0	1
SNR17B	kha1	0	0	0	0	1
SNR17B	ktr6	0	0	0	0	1
SNR17B	lcb3	0	0	0	0	1
SNR17B	lcb4	0	0	0	0	1
SNR17B	ldh1	0	0	0	0	1
SNR17B	lin1	0	0	0	0	1
SNR17B	los1	0	0	0	0	1
SNR17B	lsm12	0	0	0	0	1
SNR17B	mad2	0	0	0	0	1
SNR17B	mcp1	0	0	0	0	1
SNR17B	mdr1	0	0	0	0	1
SNR17B	mog1	0	0	0	0	1
SNR17B	mph1	0	0	0	0	1
SNR17B	msc2	0	0	0	0	1
SNR17B	mvb12	0	0	0	0	1
SNR17B	mxr2	0	0	0	0	1
SNR17B	nam7	0	0	0	0	1
SNR17B	nas2	0	0	0	0	1
SNR17B	ncs2	0	0	0	0	1
SNR17B	ncs6	0	0	0	0	1
SNR17B	ndt80	0	0	0	0	1
SNR17B	nem1	0	0	0	0	1
SNR17B	nhp10	0	0	0	0	1
SNR17B	nma111	0	0	0	0	1
SNR17B	nqm1	0	0	0	0	1
SNR17B	num1	0	0	0	0	1
SNR17B	nup42	0	0	0	0	1
SNR17B	oca5	0	0	0	0	1
SNR17B	opi1	0	0	0	0	1
SNR17B	osh6	0	0	0	0	1
SNR17B	osw5	0	0	0	0	1
SNR17B	oye3	0	0	0	0	1
SNR17B	pac11	0	0	0	0	1
SNR17B	pho23	0	0	0	0	1
SNR17B	pin4	0	0	0	0	1
SNR17B	plm2	0	0	0	0	1
SNR17B	pmt7	0	0	0	0	1
SNR17B	pph22	0	0	0	0	1
SNR17B	pph3	0	0	0	0	1
SNR17B	ppq1	0	0	0	0	1
SNR17B	pps1	0	0	0	0	1
SNR17B	prm4	0	0	0	0	1
SNR17B	prr1	0	0	0	0	1
SNR17B	psp1	0	0	0	0	1
SNR17B	ptc1	0	0	0	0	1
SNR17B	ptm1	0	0	0	0	1
SNR17B	ptr2	0	0	0	0	1
SNR17B	qdr3	0	0	0	0	1
SNR17B	rad55	0	0	0	0	1
SNR17B	rad9	0	0	0	0	1
SNR17B	rex2	0	0	0	0	1
SNR17B	rex4	0	0	0	0	1
SNR17B	rga1	0	0	0	0	1
SNR17B	ric1	0	0	0	0	1
SNR17B	rif1	0	0	0	0	1
SNR17B	rnh201	0	0	0	0	1
SNR17B	rnh70	0	0	0	0	1
SNR17B	rpl13a	0	0	0	0	1
SNR17B	rpl21b	0	0	0	0	1
SNR17B	rpl24a	0	0	0	0	1
SNR17B	rpl35b	0	0	0	0	1
SNR17B	rpl4a	0	0	0	0	1
SNR17B	rps0a	0	0	0	0	1
SNR17B	rtn1	0	0	0	0	1
SNR17B	rxt2	0	0	0	0	1
SNR17B	rxt3	0	0	0	0	1
SNR17B	sak1	0	0	0	0	1
SNR17B	sco2	0	0	0	0	1
SNR17B	scw10	0	0	0	0	1
SNR17B	scw4	0	0	0	0	1
SNR17B	sdc1	0	0	0	0	1
SNR17B	sea4	0	0	0	0	1
SNR17B	seg1	0	0	0	0	1
SNR17B	set3	0	0	0	0	1
SNR17B	sft2	0	0	0	0	1
SNR17B	she1	0	0	0	0	1
SNR17B	sho1	0	0	0	0	1
SNR17B	sic1	0	0	0	0	1
SNR17B	skt5	0	0	0	0	1
SNR17B	slx4	0	0	0	0	1
SNR17B	snt1	0	0	0	0	1
SNR17B	snx4	0	0	0	0	1
SNR17B	sol4	0	0	0	0	1
SNR17B	sso1	0	0	0	0	1
SNR17B	ssu1	0	0	0	0	1
SNR17B	sub1	0	0	0	0	1
SNR17B	sur1	0	0	0	0	1
SNR17B	swd1	0	0	0	0	1
SNR17B	swi4	0	0	0	0	1
SNR17B	swr1	0	0	0	0	1
SNR17B	taz1	0	0	0	0	1
SNR17B	thi3	0	0	0	0	1
SNR17B	thi4	0	0	0	0	1
SNR17B	thp2	0	0	0	0	1
SNR17B	tif1	0	0	0	0	1
SNR17B	tir2	0	0	0	0	1
SNR17B	tma19	0	0	0	0	1
SNR17B	tos4	0	0	0	0	1
SNR17B	trm1	0	0	0	0	1
SNR17B	trm10	0	0	0	0	1
SNR17B	trp1	0	0	0	0	1
SNR17B	trs65	0	0	0	0	1
SNR17B	tsa1	0	0	0	0	1
SNR17B	tub3	0	0	0	0	1
SNR17B	tvp15	0	0	0	0	1
SNR17B	ubc13	0	0	0	0	1
SNR17B	ubp13	0	0	0	0	1
SNR17B	ubx5	0	0	0	0	1
SNR17B	ura1	0	0	0	0	1
SNR17B	vam6	0	0	0	0	1
SNR17B	vba3	0	0	0	0	1
SNR17B	vhs2	0	0	0	0	1
SNR17B	vps29	0	0	0	0	1
SNR17B	vps72	0	0	0	0	1
SNR17B	vth1	0	0	0	0	1
SNR17B	yaf9	0	0	0	0	1
SNR17B	ybr062c	0	0	0	0	1
SNR17B	yck2	0	0	0	0	1
SNR17B	yck3	0	0	0	0	1
SNR17B	ydl157c	0	0	0	0	1
SNR17B	ydr514c	0	0	0	0	1
SNR17B	yhc3	0	0	0	0	1
SNR17B	yjl016w	0	0	0	0	1
SNR17B	yjl171c	0	0	0	0	1
SNR17B	yke2	0	0	0	0	1
SNR17B	ykr011c	0	0	0	0	1
SNR17B	yku70	0	0	0	0	1
SNR17B	ylr036c	0	0	0	0	1
SNR17B	yml020w	0	0	0	0	1
SNR17B	yng1	0	0	0	0	1
SNR17B	ynl058c	0	0	0	0	1
SNR17B	ypr003c	0	0	0	0	1
SNR17B	ypt32	0	0	0	0	1
